# Coordinated RNA- and protein-templated synthesis of double-stranded DNA by a dual reverse transcriptase immune system

**DOI:** 10.64898/2026.05.04.722794

**Authors:** Megan Wang, Kanta Yoneyama, Rimantė Žedaveinytė, Junichiro Ishikawa, Stephen Tang, Hoang C. Le, Tanner Wiegand, Josephine L. Ramirez, Naoto Nagahata, Yanzhe Ma, Dennis J. Zhang, Erick Helmeczi, Mirela Berisa, Marko Jovanovic, Masahiro Hiraizumi, Keitaro Yamashita, Hiroshi Nishimasu, Samuel H. Sternberg

## Abstract

Defense-associated reverse transcriptase (DRT) systems mediate antiviral immunity through distinct modes of cDNA synthesis: Class 1 DRTs catalyze untemplated synthesis, whereas Class 2 DRTs polymerize noncoding RNA-templated products. However, how these distinct modes drive defense remains unclear. Here, we report that DRT3 immunity arises when Class 1 and Class 2 RT activities cooperate to produce self-complementary double-stranded DNA (dsDNA). DRT3a uses a 5′-ACACAC-3′ RNA template to synthesize poly-(dTdG) repeats, whereas DRT3b synthesizes poly-(dCdA) repeats without any nucleic acid template. Cryo-electron microscopy reveals that DRT3b forms a hexamer and uses active-site-adjacent residues as deoxyadenosine and deoxycytidine gates to enforce alternating nucleotide addition, representing a unique example of amino acid-templated DNA polymerization. DRT3 is toxic in cells lacking RecBCD, implicating host recombination machinery in limiting dsDNA accumulation, and the phage-encoded RecBCD inhibitor Gam triggers DRT3-mediated abortive infection. These findings reveal how two polymerases with distinct templating strategies generate complementary DNA for defense.
