## Supplementary material for "Coordinated RNA- and protein-templated synthesis of double-stranded DNA by a dual reverse transcriptase immune system": Table S1

### Sheet: Table S1
	Wang*, Yoneyama* et al. (2026)
	Table S1 | Description and sequence of plasmids used in this study, Related to STAR Methods.
	Plasmid ID	Plasmid Name	Description	Plasmid Sequence
	pSL5201	pACYC184_EV	Empty vector control for defense experiments	CGCAATAACTAGCATAACCCCTTGGGGCCTCTAAACGGGTCTTGAGGGGTTTTTTGCTGAAACCTCAGGCATTTGAGAAGCACACGGTCACACTGCTTCCGGTAGTCAATAAACCGGTAAACCAGCAATAGACATAAGCGGCTATTTAACGACCCTGCCCTGAACCGACGACCGGGTCGAATTTGCTTTCGAATTTCTGCCATTCATCCGCTTATTATCACTTATTCAGGCGTAGCACCAGGCGTTTAAGGGCACCAATAACTGCCTTAAAAAAATTACGCCCCGCCCTGCCACTCATCGCAATACTGTTGTAATTCATTTAACATTCTGCCGACATGGAAGCCATCACAGACGGCATGATGAACCTGAATCGCCAGCGGCATCAGCACCTTGTCGCCT…
	pSL5677	pACYC184_Eco_DRT3_3b-intFLAG-1	Wild-type DRT3 system (internal FLAG-tag in DRT3b)	TCTCAACTTCCCCAAATGTCCGTATTCATCCATAAATACCCTGATTTATAACAATTTTACCGTTTTTTAGTCCATCATCGTCCGCAGCCATCCAGTAGAATCCGATAAAGAATGTGTATAGGATTGTGTATATGTTCCTGTTCGGTCATGGATTCCTATACACATGCCTTTAAACGATATGCAGATTCGCCGCGCTAAGCCTGAAGATAAACCCTATACGCTTGGGGATGGGCAAGGCTTGTCATTGCTTATAGAACCTAATGGAAGCAAGAGCTGGCGGTTCCGCTAACGCTAAGCCGGTAAACCCAAGATGATCTCGCTTGGCGTTTACCCAACGATCACTCTTGCCGATGCTCGTTCCCGTCGTGATGAAGCTCGAAAACTTGTGGCAGAAGGAAA…
	pSL5767	pACYC184_Eco_intFLAG-DRT3_3a_RT*YVAA	DRT3a mut, DRT3b wt system (internal FLAG-tag in DRT3b)	CCCGCGCCCACCGGAAGGAGCTGACTGGGTTGAAGGCTCTCAAGGGCATCGGTCGAGATCCCGGTGCCTAATGAGTGAGCTAACTTACATTAATTGCGTTGCGCATCTCAACTTCCCCAAATGTCCGTATTCATCCATAAATACCCTGATTTATAACAATTTTACCGTTTTTTAGTCCATCATCGTCCGCAGCCATCCAGTAGAATCCGATAAAGAATGTGTATAGGATTGTGTATATGTTCCTGTTCGGTCATGGATTCCTATACACATGCCTTTAAACGATATGCAGATTCGCCGCGCTAAGCCTGAAGATAAACCCTATACGCTTGGGGATGGGCAAGGCTTGTCATTGCTTATAGAACCTAATGGAAGCAAGAGCTGGCGGTTCCGCTAACGCTA…
	pSL5768	pACYC184_Eco_intFLAG-DRT3_3b_RT*YVAA	DRT3a wt, DRT3b mut system (internal FLAG-tag in DRT3b)	AAAAAAAACCGATCCAAAAAGATACAAAATTGGTAGGAATTCAGCTGAATATAAAAAATATATAGCTGATAAAGTTAATGGCTCAATTGAAACATACTCATTTGGTTCGATCTCAAATTCAAGAATTAACAACAAAAATGTGTATATATTTAAAGATTTTATGGATGTACTTGTCGCCAGGAAAATAAATGATAACATTAAGCGTGTGTATAGTGTTAAACAAAACAACAGACATGACATCATAAAAAAAGTAAATACAGTGTTAAGTGAGCCTGTAAATTATTATATTTACAGGCTGGATATTAAGAGTTTTTATGAATCAATAGATAAAAATATCGTTTTCCAAAGAATTAATAATAACCCGATTATTTCTCATAATACTAAAAAATTTATCAATGG…
	pSL5776	pACYC184_intFLAG-DRT3_3a3b_RT**YVAA	Double-mutant DRT3 system (internal FLAG-tag in DRT3b)	AAAAAAAACCGATCCAAAAAGATACAAAATTGGTAGGAATTCAGCTGAATATAAAAAATATATAGCTGATAAAGTTAATGGCTCAATTGAAACATACTCATTTGGTTCGATCTCAAATTCAAGAATTAACAACAAAAATGTGTATATATTTAAAGATTTTATGGATGTACTTGTCGCCAGGAAAATAAATGATAACATTAAGCGTGTGTATAGTGTTAAACAAAACAACAGACATGACATCATAAAAAAAGTAAATACAGTGTTAAGTGAGCCTGTAAATTATTATATTTACAGGCTGGATATTAAGAGTTTTTATGAATCAATAGATAAAAATATCGTTTTCCAAAGAATTAATAATAACCCGATTATTTCTCATAATACTAAAAAATTTATCAATGG…
	pSL7821	pACYC184_Eco_DRT3_3b-intFLAG-1_Y666F	DRT3 system with mutated DRT3b priming residue (internal FLAG-tag in DRT3b)	CCCGCGCCCACCGGAAGGAGCTGACTGGGTTGAAGGCTCTCAAGGGCATCGGTCGAGATCCCGGTGCCTAATGAGTGAGCTAACTTACATTAATTGCGTTGCGCATCTCAACTTCCCCAAATGTCCGTATTCATCCATAAATACCCTGATTTATAACAATTTTACCGTTTTTTAGTCCATCATCGTCCGCAGCCATCCAGTAGAATCCGATAAAGAATGTGTATAGGATTGTGTATATGTTCCTGTTCGGTCATGGATTCCTATACACATGCCTTTAAACGATATGCAGATTCGCCGCGCTAAGCCTGAAGATAAACCCTATACGCTTGGGGATGGGCAAGGCTTGTCATTGCTTATAGAACCTAATGGAAGCAAGAGCTGGCGGTTCCGCTAACGCTA…
	pSL7978	pACYC184_Eco_DRT-type-3-ncRNAmut_A112T	Point mutation in the ncRNA loop region	CCCGCGCCCACCGGAAGGAGCTGACTGGGTTGAAGGCTCTCAAGGGCATCGGTCGAGATCCCGGTGCCTAATGAGTGAGCTAACTTACATTAATTGCGTTGCGCATCTCAACTTCCCCAAATGTCCGTATTCATCCATAAATACCCTGATTTATAACAATTTTACCGTTTTTTAGTCCATCATCGTCCGCAGCCATCCAGTAGAATCCGATAAAGAATGTGTATAGGATTGTGTATATGTTCCTGTTCGGTCATGGATTCCTATACACATGCCTTTAAACGATATGCAGATTCGCCGCGCTAAGCCTGAAGATAAACCCTATACGCTTGGGGATGGGCAAGGCTTGTCATTGCTTATAGAACCTAATGGAAGCAAGAGCTGGCGGTTCCGCTAACGCTA…
	pSL7979	pACYC184_Eco_DRT-type-3-ncRNAmut_G113C	Point mutation in the ncRNA loop region	CCCGCGCCCACCGGAAGGAGCTGACTGGGTTGAAGGCTCTCAAGGGCATCGGTCGAGATCCCGGTGCCTAATGAGTGAGCTAACTTACATTAATTGCGTTGCGCATCTCAACTTCCCCAAATGTCCGTATTCATCCATAAATACCCTGATTTATAACAATTTTACCGTTTTTTAGTCCATCATCGTCCGCAGCCATCCAGTAGAATCCGATAAAGAATGTGTATAGGATTGTGTATATGTTCCTGTTCGGTCATGGATTCCTATACACATGCCTTTAAACGATATGCAGATTCGCCGCGCTAAGCCTGAAGATAAACCCTATACGCTTGGGGATGGGCAAGGCTTGTCATTGCTTATAGAACCTAATGGAAGCAAGAGCTGGCGGTTCCGCTAACGCTA…
	pSL7980	pACYC184_Eco_DRT-type-3-ncRNAmut_A114T	Point mutation in the ncRNA loop region	CCCGCGCCCACCGGAAGGAGCTGACTGGGTTGAAGGCTCTCAAGGGCATCGGTCGAGATCCCGGTGCCTAATGAGTGAGCTAACTTACATTAATTGCGTTGCGCATCTCAACTTCCCCAAATGTCCGTATTCATCCATAAATACCCTGATTTATAACAATTTTACCGTTTTTTAGTCCATCATCGTCCGCAGCCATCCAGTAGAATCCGATAAAGAATGTGTATAGGATTGTGTATATGTTCCTGTTCGGTCATGGATTCCTATACACATGCCTTTAAACGATATGCAGATTCGCCGCGCTAAGCCTGAAGATAAACCCTATACGCTTGGGGATGGGCAAGGCTTGTCATTGCTTATAGAACCTAATGGAAGCAAGAGCTGGCGGTTCCGCTAACGCTA…
	pSL7981	pACYC184_Eco_DRT-type-3-ncRNAmut_C115G	Point mutation in the ncRNA loop region	CCCGCGCCCACCGGAAGGAGCTGACTGGGTTGAAGGCTCTCAAGGGCATCGGTCGAGATCCCGGTGCCTAATGAGTGAGCTAACTTACATTAATTGCGTTGCGCATCTCAACTTCCCCAAATGTCCGTATTCATCCATAAATACCCTGATTTATAACAATTTTACCGTTTTTTAGTCCATCATCGTCCGCAGCCATCCAGTAGAATCCGATAAAGAATGTGTATAGGATTGTGTATATGTTCCTGTTCGGTCATGGATTCCTATACACATGCCTTTAAACGATATGCAGATTCGCCGCGCTAAGCCTGAAGATAAACCCTATACGCTTGGGGATGGGCAAGGCTTGTCATTGCTTATAGAACCTAATGGAAGCAAGAGCTGGCGGTTCCGCTAACGCTA…
	pSL7982	pACYC184_Eco_DRT-type-3-ncRNAmut_A116T	Point mutation in the ncRNA loop region	CCCGCGCCCACCGGAAGGAGCTGACTGGGTTGAAGGCTCTCAAGGGCATCGGTCGAGATCCCGGTGCCTAATGAGTGAGCTAACTTACATTAATTGCGTTGCGCATCTCAACTTCCCCAAATGTCCGTATTCATCCATAAATACCCTGATTTATAACAATTTTACCGTTTTTTAGTCCATCATCGTCCGCAGCCATCCAGTAGAATCCGATAAAGAATGTGTATAGGATTGTGTATATGTTCCTGTTCGGTCATGGATTCCTATACACATGCCTTTAAACGATATGCAGATTCGCCGCGCTAAGCCTGAAGATAAACCCTATACGCTTGGGGATGGGCAAGGCTTGTCATTGCTTATAGAACCTAATGGAAGCAAGAGCTGGCGGTTCCGCTAACGCTA…
	pSL7983	pACYC184_Eco_DRT-type-3-ncRNAmut_C117G	Point mutation in the ncRNA loop region	CCCGCGCCCACCGGAAGGAGCTGACTGGGTTGAAGGCTCTCAAGGGCATCGGTCGAGATCCCGGTGCCTAATGAGTGAGCTAACTTACATTAATTGCGTTGCGCATCTCAACTTCCCCAAATGTCCGTATTCATCCATAAATACCCTGATTTATAACAATTTTACCGTTTTTTAGTCCATCATCGTCCGCAGCCATCCAGTAGAATCCGATAAAGAATGTGTATAGGATTGTGTATATGTTCCTGTTCGGTCATGGATTCCTATACACATGCCTTTAAACGATATGCAGATTCGCCGCGCTAAGCCTGAAGATAAACCCTATACGCTTGGGGATGGGCAAGGCTTGTCATTGCTTATAGAACCTAATGGAAGCAAGAGCTGGCGGTTCCGCTAACGCTA…
	pSL7984	pACYC184_Eco_DRT-type-3-ncRNAmut_A118T	Point mutation in the ncRNA loop region	CCCGCGCCCACCGGAAGGAGCTGACTGGGTTGAAGGCTCTCAAGGGCATCGGTCGAGATCCCGGTGCCTAATGAGTGAGCTAACTTACATTAATTGCGTTGCGCATCTCAACTTCCCCAAATGTCCGTATTCATCCATAAATACCCTGATTTATAACAATTTTACCGTTTTTTAGTCCATCATCGTCCGCAGCCATCCAGTAGAATCCGATAAAGAATGTGTATAGGATTGTGTATATGTTCCTGTTCGGTCATGGATTCCTATACACATGCCTTTAAACGATATGCAGATTCGCCGCGCTAAGCCTGAAGATAAACCCTATACGCTTGGGGATGGGCAAGGCTTGTCATTGCTTATAGAACCTAATGGAAGCAAGAGCTGGCGGTTCCGCTAACGCTA…
	pSL7985	pACYC184_Eco_DRT-type-3-ncRNAmut_C119G	Point mutation in the ncRNA loop region	CCCGCGCCCACCGGAAGGAGCTGACTGGGTTGAAGGCTCTCAAGGGCATCGGTCGAGATCCCGGTGCCTAATGAGTGAGCTAACTTACATTAATTGCGTTGCGCATCTCAACTTCCCCAAATGTCCGTATTCATCCATAAATACCCTGATTTATAACAATTTTACCGTTTTTTAGTCCATCATCGTCCGCAGCCATCCAGTAGAATCCGATAAAGAATGTGTATAGGATTGTGTATATGTTCCTGTTCGGTCATGGATTCCTATACACATGCCTTTAAACGATATGCAGATTCGCCGCGCTAAGCCTGAAGATAAACCCTATACGCTTGGGGATGGGCAAGGCTTGTCATTGCTTATAGAACCTAATGGAAGCAAGAGCTGGCGGTTCCGCTAACGCTA…
	pSL7986	pACYC184_Eco_DRT-type-3-ncRNAmut_T120A	Point mutation in the ncRNA loop region	CCCGCGCCCACCGGAAGGAGCTGACTGGGTTGAAGGCTCTCAAGGGCATCGGTCGAGATCCCGGTGCCTAATGAGTGAGCTAACTTACATTAATTGCGTTGCGCATCTCAACTTCCCCAAATGTCCGTATTCATCCATAAATACCCTGATTTATAACAATTTTACCGTTTTTTAGTCCATCATCGTCCGCAGCCATCCAGTAGAATCCGATAAAGAATGTGTATAGGATTGTGTATATGTTCCTGTTCGGTCATGGATTCCTATACACATGCCTTTAAACGATATGCAGATTCGCCGCGCTAAGCCTGAAGATAAACCCTATACGCTTGGGGATGGGCAAGGCTTGTCATTGCTTATAGAACCTAATGGAAGCAAGAGCTGGCGGTTCCGCTAACGCTA…
	pSL7987	pACYC184_Eco_DRT-type-3-ncRNAmut_A121T	Point mutation in the ncRNA loop region	CCCGCGCCCACCGGAAGGAGCTGACTGGGTTGAAGGCTCTCAAGGGCATCGGTCGAGATCCCGGTGCCTAATGAGTGAGCTAACTTACATTAATTGCGTTGCGCATCTCAACTTCCCCAAATGTCCGTATTCATCCATAAATACCCTGATTTATAACAATTTTACCGTTTTTTAGTCCATCATCGTCCGCAGCCATCCAGTAGAATCCGATAAAGAATGTGTATAGGATTGTGTATATGTTCCTGTTCGGTCATGGATTCCTATACACATGCCTTTAAACGATATGCAGATTCGCCGCGCTAAGCCTGAAGATAAACCCTATACGCTTGGGGATGGGCAAGGCTTGTCATTGCTTATAGAACCTAATGGAAGCAAGAGCTGGCGGTTCCGCTAACGCTA…
	pSL7988	pACYC184_Eco_DRT-type-3-ncRNAmut_T122A	Point mutation in the ncRNA loop region	CCCGCGCCCACCGGAAGGAGCTGACTGGGTTGAAGGCTCTCAAGGGCATCGGTCGAGATCCCGGTGCCTAATGAGTGAGCTAACTTACATTAATTGCGTTGCGCATCTCAACTTCCCCAAATGTCCGTATTCATCCATAAATACCCTGATTTATAACAATTTTACCGTTTTTTAGTCCATCATCGTCCGCAGCCATCCAGTAGAATCCGATAAAGAATGTGTATAGGATTGTGTATATGTTCCTGTTCGGTCATGGATTCCTATACACATGCCTTTAAACGATATGCAGATTCGCCGCGCTAAGCCTGAAGATAAACCCTATACGCTTGGGGATGGGCAAGGCTTGTCATTGCTTATAGAACCTAATGGAAGCAAGAGCTGGCGGTTCCGCTAACGCTA…
	pSL7989	pACYC184_Eco_DRT-type-3-ncRNAmut_T123A	Point mutation in the ncRNA loop region	CCCGCGCCCACCGGAAGGAGCTGACTGGGTTGAAGGCTCTCAAGGGCATCGGTCGAGATCCCGGTGCCTAATGAGTGAGCTAACTTACATTAATTGCGTTGCGCATCTCAACTTCCCCAAATGTCCGTATTCATCCATAAATACCCTGATTTATAACAATTTTACCGTTTTTTAGTCCATCATCGTCCGCAGCCATCCAGTAGAATCCGATAAAGAATGTGTATAGGATTGTGTATATGTTCCTGTTCGGTCATGGATTCCTATACACATGCCTTTAAACGATATGCAGATTCGCCGCGCTAAGCCTGAAGATAAACCCTATACGCTTGGGGATGGGCAAGGCTTGTCATTGCTTATAGAACCTAATGGAAGCAAGAGCTGGCGGTTCCGCTAACGCTA…
	pSL10444	pACYC184_Eco_DRT3_3b-intFLAG-1_ncRNAmut_G113C	Point mutation in the ncRNA loop region (internal FLAG-tag in DRT3b)	TCTCAACTTCCCCAAATGTCCGTATTCATCCATAAATACCCTGATTTATAACAATTTTACCGTTTTTTAGTCCATCATCGTCCGCAGCCATCCAGTAGAATCCGATAAAGAATGTGTATAGGATTGTGTATATGTTCCTGTTCGGTCATGGATTCCTATACACATGCCTTTAAACGATATGCAGATTCGCCGCGCTAAGCCTGAAGATAAACCCTATACGCTTGGGGATGGGCAAGGCTTGTCATTGCTTATAGAACCTAATGGAAGCAAGAGCTGGCGGTTCCGCTAACGCTAAGCCGGTAAACCCAAGATGATCTCGCTTGGCGTTTACCCAACGATCACTCTTGCCGATGCTCGTTCCCGTCGTGATGAAGCTCGAAAACTTGTGGCAGAAGGAAA…
	pSL10448	pACYC184_Eco_DRT3_3b-intFLAG-1_ncRNAmut_C117G	Point mutation in the ncRNA loop region (internal FLAG-tag in DRT3b)	TCTCAACTTCCCCAAATGTCCGTATTCATCCATAAATACCCTGATTTATAACAATTTTACCGTTTTTTAGTCCATCATCGTCCGCAGCCATCCAGTAGAATCCGATAAAGAATGTGTATAGGATTGTGTATATGTTCCTGTTCGGTCATGGATTCCTATACACATGCCTTTAAACGATATGCAGATTCGCCGCGCTAAGCCTGAAGATAAACCCTATACGCTTGGGGATGGGCAAGGCTTGTCATTGCTTATAGAACCTAATGGAAGCAAGAGCTGGCGGTTCCGCTAACGCTAAGCCGGTAAACCCAAGATGATCTCGCTTGGCGTTTACCCAACGATCACTCTTGCCGATGCTCGTTCCCGTCGTGATGAAGCTCGAAAACTTGTGGCAGAAGGAAA…
	pSL10295	pACYC184_Eco_DRT3_3b-intFLAG-1_DRT3b_E22A	Mutation in DRT3b templating residue, DRT3a wt (internal FLAG-tag in DRT3b)	TCTCAACTTCCCCAAATGTCCGTATTCATCCATAAATACCCTGATTTATAACAATTTTACCGTTTTTTAGTCCATCATCGTCCGCAGCCATCCAGTAGAATCCGATAAAGAATGTGTATAGGATTGTGTATATGTTCCTGTTCGGTCATGGATTCCTATACACATGCCTTTAAACGATATGCAGATTCGCCGCGCTAAGCCTGAAGATAAACCCTATACGCTTGGGGATGGGCAAGGCTTGTCATTGCTTATAGAACCTAATGGAAGCAAGAGCTGGCGGTTCCGCTAACGCTAAGCCGGTAAACCCAAGATGATCTCGCTTGGCGTTTACCCAACGATCACTCTTGCCGATGCTCGTTCCCGTCGTGATGAAGCTCGAAAACTTGTGGCAGAAGGAAA…
	pSL10296	pACYC184_Eco_DRT3_3b-intFLAG-1_DRT3b_R241A	Mutation in DRT3b templating residue, DRT3a wt (internal FLAG-tag in DRT3b)	TCTCAACTTCCCCAAATGTCCGTATTCATCCATAAATACCCTGATTTATAACAATTTTACCGTTTTTTAGTCCATCATCGTCCGCAGCCATCCAGTAGAATCCGATAAAGAATGTGTATAGGATTGTGTATATGTTCCTGTTCGGTCATGGATTCCTATACACATGCCTTTAAACGATATGCAGATTCGCCGCGCTAAGCCTGAAGATAAACCCTATACGCTTGGGGATGGGCAAGGCTTGTCATTGCTTATAGAACCTAATGGAAGCAAGAGCTGGCGGTTCCGCTAACGCTAAGCCGGTAAACCCAAGATGATCTCGCTTGGCGTTTACCCAACGATCACTCTTGCCGATGCTCGTTCCCGTCGTGATGAAGCTCGAAAACTTGTGGCAGAAGGAAA…
	pSL10308	pACYC184_Eco_DRT3_3b-intFLAG-1_DRT3b_E22A_R241A	DRT3b templating residue double mutant, DRT3a wt (internal FLAG-tag in DRT3b)	TCTCAACTTCCCCAAATGTCCGTATTCATCCATAAATACCCTGATTTATAACAATTTTACCGTTTTTTAGTCCATCATCGTCCGCAGCCATCCAGTAGAATCCGATAAAGAATGTGTATAGGATTGTGTATATGTTCCTGTTCGGTCATGGATTCCTATACACATGCCTTTAAACGATATGCAGATTCGCCGCGCTAAGCCTGAAGATAAACCCTATACGCTTGGGGATGGGCAAGGCTTGTCATTGCTTATAGAACCTAATGGAAGCAAGAGCTGGCGGTTCCGCTAACGCTAAGCCGGTAAACCCAAGATGATCTCGCTTGGCGTTTACCCAACGATCACTCTTGCCGATGCTCGTTCCCGTCGTGATGAAGCTCGAAAACTTGTGGCAGAAGGAAA…
	pSL11241	pACYC184_Eco_DRT3_3b-intFLAG-1_DRT3b_R71A	Mutation in DRT3b templating residue, DRT3a wt (internal FLAG-tag in DRT3b)	TCTCAACTTCCCCAAATGTCCGTATTCATCCATAAATACCCTGATTTATAACAATTTTACCGTTTTTTAGTCCATCATCGTCCGCAGCCATCCAGTAGAATCCGATAAAGAATGTGTATAGGATTGTGTATATGTTCCTGTTCGGTCATGGATTCCTATACACATGCCTTTAAACGATATGCAGATTCGCCGCGCTAAGCCTGAAGATAAACCCTATACGCTTGGGGATGGGCAAGGCTTGTCATTGCTTATAGAACCTAATGGAAGCAAGAGCTGGCGGTTCCGCTAACGCTAAGCCGGTAAACCCAAGATGATCTCGCTTGGCGTTTACCCAACGATCACTCTTGCCGATGCTCGTTCCCGTCGTGATGAAGCTCGAAAACTTGTGGCAGAAGGAAA…
	pSL11242	pACYC184_Eco_DRT3_3b-intFLAG-1_DRT3b_R71K	Mutation in DRT3b templating residue, DRT3a wt (internal FLAG-tag in DRT3b)	TCTCAACTTCCCCAAATGTCCGTATTCATCCATAAATACCCTGATTTATAACAATTTTACCGTTTTTTAGTCCATCATCGTCCGCAGCCATCCAGTAGAATCCGATAAAGAATGTGTATAGGATTGTGTATATGTTCCTGTTCGGTCATGGATTCCTATACACATGCCTTTAAACGATATGCAGATTCGCCGCGCTAAGCCTGAAGATAAACCCTATACGCTTGGGGATGGGCAAGGCTTGTCATTGCTTATAGAACCTAATGGAAGCAAGAGCTGGCGGTTCCGCTAACGCTAAGCCGGTAAACCCAAGATGATCTCGCTTGGCGTTTACCCAACGATCACTCTTGCCGATGCTCGTTCCCGTCGTGATGAAGCTCGAAAACTTGTGGCAGAAGGAAA…
	pSL11243	pACYC184_Eco_DRT3_3b-intFLAG-1_DRT3b_E22D	Mutation in DRT3b templating residue, DRT3a wt (internal FLAG-tag in DRT3b)	TCTCAACTTCCCCAAATGTCCGTATTCATCCATAAATACCCTGATTTATAACAATTTTACCGTTTTTTAGTCCATCATCGTCCGCAGCCATCCAGTAGAATCCGATAAAGAATGTGTATAGGATTGTGTATATGTTCCTGTTCGGTCATGGATTCCTATACACATGCCTTTAAACGATATGCAGATTCGCCGCGCTAAGCCTGAAGATAAACCCTATACGCTTGGGGATGGGCAAGGCTTGTCATTGCTTATAGAACCTAATGGAAGCAAGAGCTGGCGGTTCCGCTAACGCTAAGCCGGTAAACCCAAGATGATCTCGCTTGGCGTTTACCCAACGATCACTCTTGCCGATGCTCGTTCCCGTCGTGATGAAGCTCGAAAACTTGTGGCAGAAGGAAA…
	pSL11244	pACYC184_Eco_DRT3_3b-intFLAG-1_DRT3b_R241K	Mutation in DRT3b templating residue, DRT3a wt (internal FLAG-tag in DRT3b)	TCTCAACTTCCCCAAATGTCCGTATTCATCCATAAATACCCTGATTTATAACAATTTTACCGTTTTTTAGTCCATCATCGTCCGCAGCCATCCAGTAGAATCCGATAAAGAATGTGTATAGGATTGTGTATATGTTCCTGTTCGGTCATGGATTCCTATACACATGCCTTTAAACGATATGCAGATTCGCCGCGCTAAGCCTGAAGATAAACCCTATACGCTTGGGGATGGGCAAGGCTTGTCATTGCTTATAGAACCTAATGGAAGCAAGAGCTGGCGGTTCCGCTAACGCTAAGCCGGTAAACCCAAGATGATCTCGCTTGGCGTTTACCCAACGATCACTCTTGCCGATGCTCGTTCCCGTCGTGATGAAGCTCGAAAACTTGTGGCAGAAGGAAA…
	pSL4879	pACYC184_Eco_DRT-type-3	Wild-type DRT3 system	TCTCAACTTCCCCAAATGTCCGTATTCATCCATAAATACCCTGATTTATAACAATTTTACCGTTTTTTAGTCCATCATCGTCCGCAGCCATCCAGTAGAATCCGATAAAGAATGTGTATAGGATTGTGTATATGTTCCTGTTCGGTCATGGATTCCTATACACATGCCTTTAAACGATATGCAGATTCGCCGCGCTAAGCCTGAAGATAAACCCTATACGCTTGGGGATGGGCAAGGCTTGTCATTGCTTATAGAACCTAATGGAAGCAAGAGCTGGCGGTTCCGCTAACGCTAAGCCGGTAAACCCAAGATGATCTCGCTTGGCGTTTACCCAACGATCACTCTTGCCGATGCTCGTTCCCGTCGTGATGAAGCTCGAAAACTTGTGGCAGAAGGAAA…
	pSL9107	pACYC184_Eco_DRT3a-RT*YVAA_DRT3b-RT*YVAA	Double-mutant DRT3 system	TCTCAACTTCCCCAAATGTCCGTATTCATCCATAAATACCCTGATTTATAACAATTTTACCGTTTTTTAGTCCATCATCGTCCGCAGCCATCCAGTAGAATCCGATAAAGAATGTGTATAGGATTGTGTATATGTTCCTGTTCGGTCATGGATTCCTATACACATGCCTTTAAACGATATGCAGATTCGCCGCGCTAAGCCTGAAGATAAACCCTATACGCTTGGGGATGGGCAAGGCTTGTCATTGCTTATAGAACCTAATGGAAGCAAGAGCTGGCGGTTCCGCTAACGCTAAGCCGGTAAACCCAAGATGATCTCGCTTGGCGTTTACCCAACGATCACTCTTGCCGATGCTCGTTCCCGTCGTGATGAAGCTCGAAAACTTGTGGCAGAAGGAAA…
	pSL8685	pCDF_pBAD_lambda_gam	Expression vector for λ-gam gene	AAGAAACCAATTGTCCATATTGCATCAGACATTGCCGTCACTGCGTCTTTTACTGGCTCTTCTCGCTAACCAAACCGGTAACCCCGCTTATTAAAAGCATTCTGTAACAAAGCGGGACCAAAGCCATGACAAAAACGCGTAACAAAAGTGTCTATAATCACGGCAGAAAAGTCCACATTGATTATTTGCACGGCGTCACACTTTGCTATGCCATAGCATTTTTATCCATAAGATTAGCGGATCCTACCTGACGCTTTTTATCGCAACTCTCTACTGTTTCTCCATACCCGTTTTTTTGGGAATTCGAGCTCTAAGGAGGTTATAAAAAATGGATATTAATACTGAAACTGAGATCAAGCAAAAGCATTCACTAACCCCCTTTCCTGTTTTCCTAATCAG…
	pSL10166	pCDF_J23105_BujardRBS_DRT3_pBAD_lambda_gam	Expression vector for wild-type DRT3 and λ-gam gene	AAGAAACCAATTGTCCATATTGCATCAGACATTGCCGTCACTGCGTCTTTTACTGGCTCTTCTCGCTAACCAAACCGGTAACCCCGCTTATTAAAAGCATTCTGTAACAAAGCGGGACCAAAGCCATGACAAAAACGCGTAACAAAAGTGTCTATAATCACGGCAGAAAAGTCCACATTGATTATTTGCACGGCGTCACACTTTGCTATGCCATAGCATTTTTATCCATAAGATTAGCGGATCCTACCTGACGCTTTTTATCGCAACTCTCTACTGTTTCTCCATACCCGTTTTTTTGGGAATTCGAGCTCTAAGGAGGTTATAAAAAATGGATATTAATACTGAAACTGAGATCAAGCAAAAGCATTCACTAACCCCCTTTCCTGTTTTCCTAATCAG…
	pSL10167	pCDF_J23105_BujardRBS_DRT3aYVAA_DRT3bYVAA_pBAD_lambda_gam	Expression vector for double-mutant DRT3 and λ-gam gene	AAGAAACCAATTGTCCATATTGCATCAGACATTGCCGTCACTGCGTCTTTTACTGGCTCTTCTCGCTAACCAAACCGGTAACCCCGCTTATTAAAAGCATTCTGTAACAAAGCGGGACCAAAGCCATGACAAAAACGCGTAACAAAAGTGTCTATAATCACGGCAGAAAAGTCCACATTGATTATTTGCACGGCGTCACACTTTGCTATGCCATAGCATTTTTATCCATAAGATTAGCGGATCCTACCTGACGCTTTTTATCGCAACTCTCTACTGTTTCTCCATACCCGTTTTTTTGGGAATTCGAGCTCTAAGGAGGTTATAAAAAATGGATATTAATACTGAAACTGAGATCAAGCAAAAGCATTCACTAACCCCCTTTCCTGTTTTCCTAATCAG…
	pSL0802	pSAM_Ec_Himar1	Vector for transposon mutagenesis	CACATTTCCCCGAAAAGTGCCACCTGACGTCTAAGAAACCATTATTATCATGACATTAACCTATAAAAATAGGCGTATCACGAGGCCCTTTCGTCACGCGTCCTCGGTACCTAACAGGTTGGATGATAAGTCCCCGGTCTTCGTATGCCGTCTTCTGCTTGGCGCGCCCTCGAGCAATTGAGGAAGCGGAACACGTAGAAAGCCAGTCCGCAGAAACGGTGCTGACCCCGGATGAATGTCAGCTACTGGGCTATCTGGACAAGGGAAAACGCAAGCGCAAAGAGAAAGCAGGTAGCTTGCAGTGGGCTTACATGGCGATAGCTAGACTGGGCGGTTTTATGGACAGCAAGCGAACCGGAATTGCCAGCTGGGGCGCCCTCTGGTAAGGTTGGGAAGCCC…
	pSL5673	pACYC184_Eco_DRT3_3a-intFLAG-1	Wild-type DRT3 system (internal FLAG-tag in DRT3a)	AAAAAAAACCGATCCAAAAAGATACAAAATTGGTAGGAATTCAGCTGAATATAAAAAATATATAGCTGATAAAGTTAATGGCTCAATTGAAACATACTCATTTGGTTCGATCTCAAATTCAAGAATTAACAACAAAAATGTGTATATATTTAAAGATTTTATGGATGTACTTGTCGCCAGGAAAATAAATGATAACATTAAGCGTGTGTATAGTGTTAAACAAAACAACAGACATGACATCATAAAAAAAGTAAATACAGTGTTAAGTGAGCCTGTAAATTATTATATTTACAGGCTGGATATTAAGAGTTTTTATGAATCAATAGATAAAAATATCGTTTTCCAAAGAATTAATAATAACCCGATTATTTCTCATAATACTAAAAAATTTATCAATGG…
	pSL5674	pACYC184_Eco_DRT3_3a-intFLAG-2	Wild-type DRT3 system (internal FLAG-tag in DRT3a)	AAAAAAAACCGATCCAAAAAGATACAAAATTGGTAGGAATTCAGCTGAATATAAAAAATATATAGCTGATAAAGTTAATGGCTCAATTGAAACATACTCATTTGGTTCGATCTCAAATTCAAGAATTAACAACAAAAATGTGTATATATTTAAAGATTTTATGGATGTACTTGTCGCCAGGAAAATAAATGATAACATTAAGCGTGTGTATAGTGTTAAACAAAACAACAGACATGACATCATAAAAAAAGTAAATACAGTGTTAAGTGAGCCTGTAAATTATTATATTTACAGGCTGGATATTAAGAGTTTTTATGAATCAATAGATAAAAATATCGTTTTCCAAAGAATTAATAATAACCCGATTATTTCTCATAATACTAAAAAATTTATCAATGG…
	pSL5675	pACYC184_Eco_DRT3_3a-intFLAG-3	Wild-type DRT3 system (internal FLAG-tag in DRT3a)	AAAAAAAACCGATCCAAAAAGATACAAAATTGGTAGGAATTCAGCTGAATATAAAAAATATATAGCTGATAAAGTTAATGGCTCAATTGAAACATACTCATTTGGTTCGATCTCAAATTCAAGAATTAACAACAAAAATGTGTATATATTTAAAGATTTTATGGATGTACTTGTCGCCAGGAAAATAAATGATAACATTAAGCGTGTGTATAGTGTTAAACAAAACAACAGACATGACATCATAAAAAAAGTAAATACAGTGTTAAGTGAGCCTGTAAATTATTATATTTACAGGCTGGATATTAAGAGTTTTTATGAATCAATAGATAAAAATATCGTTTTCCAAAGAATTAATAATAACCCGATTATTTCTCATAATACTAAAAAATTTATCAATGG…
	pSL5676	pACYC184_Eco_DRT3_3a-intFLAG-4	Wild-type DRT3 system (internal FLAG-tag in DRT3a)	AAAAAAAACCGATCCAAAAAGATACAAAATTGGTAGGAATTCAGCTGAATATAAAAAATATATAGCTGATAAAGTTAATGGCTCAATTAGCGGATCCGGAGGAGACTACAAAGACCATGACGGTGATTATAAAGATCATGACATCGATTACAAGGATGACGATGACAAGGGAGGAAGCGGATCCGAAACATACTCATTTGGTTCGATCTCAAATTCAAGAATTAACAACAAAAATGTGTATATATTTAAAGATTTTATGGATGTACTTGTCGCCAGGAAAATAAATGATAACATTAAGCGTGTGTATAGTGTTAAACAAAACAACAGACATGACATCATAAAAAAAGTAAATACAGTGTTAAGTGAGCCTGTAAATTATTATATTTACAGGCTGGATAT…
	pSL5680	pACYC184_Eco_DRT3_3b-intFLAG-4	Wild-type DRT3 system (internal FLAG-tag in DRT3b)	AAAAAAAACCGATCCAAAAAGATACAAAATTGGTAGGAATTCAGCTGAATATAAAAAATATATAGCTGATAAAGTTAATGGCTCAATTGAAACATACTCATTTGGTTCGATCTCAAATTCAAGAATTAACAACAAAAATGTGTATATATTTAAAGATTTTATGGATGTACTTGTCGCCAGGAAAATAAATGATAACATTAAGCGTGTGTATAGTGTTAAACAAAACAACAGACATGACATCATAAAAAAAGTAAATACAGTGTTAAGTGAGCCTGTAAATTATTATATTTACAGGCTGGATATTAAGAGTTTTTATGAATCAATAGATAAAAATATCGTTTTCCAAAGAATTAATAATAACCCGATTATTTCTCATAATACTAAAAAATTTATCAATGG…
	pSL5175	pACYC184_Eco_FLAG-DRT3a	Wild-type DRT3 system (N-term FLAG-tag in DRT3a)	TCTCAACTTCCCCAAATGTCCGTATTCATCCATAAATACCCTGATTTATAACAATTTTACCGTTTTTTAGTCCATCATCGTCCGCAGCCATCCAGTAGAATCCGATAAAGAATGTGTATAGGATTGTGTATATGTTCCTGTTCGGTCATGGATTCCTATACACATGCCTTTAAACGATATGCAGATTCGCCGCGCTAAGCCTGAAGATAAACCCTATACGCTTGGGGATGGGCAAGGCTTGTCATTGCTTATAGAACCTAATGGAAGCAAGAGCTGGCGGTTCCGCTAACGCTAAGCCGGTAAACCCAAGATGATCTCGCTTGGCGTTTACCCAACGATCACTCTTGCCGATGCTCGTTCCCGTCGTGATGAAGCTCGAAAACTTGTGGCAGAAGGAAA…
	pSL5176	pACYC184_Eco_DRT3a-FLAG	Wild-type DRT3 system (C-term FLAG-tag in DRT3a)	TCTCAACTTCCCCAAATGTCCGTATTCATCCATAAATACCCTGATTTATAACAATTTTACCGTTTTTTAGTCCATCATCGTCCGCAGCCATCCAGTAGAATCCGATAAAGAATGTGTATAGGATTGTGTATATGTTCCTGTTCGGTCATGGATTCCTATACACATGCCTTTAAACGATATGCAGATTCGCCGCGCTAAGCCTGAAGATAAACCCTATACGCTTGGGGATGGGCAAGGCTTGTCATTGCTTATAGAACCTAATGGAAGCAAGAGCTGGCGGTTCCGCTAACGCTAAGCCGGTAAACCCAAGATGATCTCGCTTGGCGTTTACCCAACGATCACTCTTGCCGATGCTCGTTCCCGTCGTGATGAAGCTCGAAAACTTGTGGCAGAAGGAAA…
	pSL5177	pACYC184_Eco_FLAG-DRT3b	Wild-type DRT3 system (N-term FLAG-tag in DRT3b)	ATGCACGAACCCCCCGTTCAGTCCGACCGCTGCGCCTTATCCGGTAACTATCGTCTTGAGTCCAACCCGGAAAGACATGCAAAAGCACCACTGGCAGCAGCCACTGGTAATTGATTTAGAGGAGTTAGTCTTGAAGTCATGCGCCGGTTAAGGCTAAACTGAAAGGACAAGTTTTGGTGACTGCGCTCCTCCAAGCCAGTTACCTCGGTTCAAAGAGTTGGTAGCTCAGAGAACCTTCGAAAAACCGCCCTGCAAGGCGGTTTTTTCGTTTTCAGAGCAAGAGATTACGCGCAGACCAAAACGATCTCAAGAAGATCATCTTATTAATCAGATAAAATATTTCTAGATTTCAGTGCAATTTATCTCTTCAAATGTAGCACCTGAAGTCAGCCCCATACG…
	pSL5178	pACYC184_Eco_DRT3b-FLAG	Wild-type DRT3 system (C-term FLAG-tag in DRT3b)	ATGCACGAACCCCCCGTTCAGTCCGACCGCTGCGCCTTATCCGGTAACTATCGTCTTGAGTCCAACCCGGAAAGACATGCAAAAGCACCACTGGCAGCAGCCACTGGTAATTGATTTAGAGGAGTTAGTCTTGAAGTCATGCGCCGGTTAAGGCTAAACTGAAAGGACAAGTTTTGGTGACTGCGCTCCTCCAAGCCAGTTACCTCGGTTCAAAGAGTTGGTAGCTCAGAGAACCTTCGAAAAACCGCCCTGCAAGGCGGTTTTTTCGTTTTCAGAGCAAGAGATTACGCGCAGACCAAAACGATCTCAAGAAGATCATCTTATTAATCAGATAAAATATTTCTAGATTTCAGTGCAATTTATCTCTTCAAATGTAGCACCTGAAGTCAGCCCCATACG…
	pSL10299	pACYC184_Eco_DRT3_3b-intFLAG-1_DRT3b_R170E	Mutation in DRT3b, DRT3a wt (internal FLAG-tag in DRT3b)	TCTCAACTTCCCCAAATGTCCGTATTCATCCATAAATACCCTGATTTATAACAATTTTACCGTTTTTTAGTCCATCATCGTCCGCAGCCATCCAGTAGAATCCGATAAAGAATGTGTATAGGATTGTGTATATGTTCCTGTTCGGTCATGGATTCCTATACACATGCCTTTAAACGATATGCAGATTCGCCGCGCTAAGCCTGAAGATAAACCCTATACGCTTGGGGATGGGCAAGGCTTGTCATTGCTTATAGAACCTAATGGAAGCAAGAGCTGGCGGTTCCGCTAACGCTAAGCCGGTAAACCCAAGATGATCTCGCTTGGCGTTTACCCAACGATCACTCTTGCCGATGCTCGTTCCCGTCGTGATGAAGCTCGAAAACTTGTGGCAGAAGGAAA…
	pSL10300	pACYC184_Eco_DRT3_3b-intFLAG-1_DRT3b_E172R	Mutation in DRT3b, DRT3a wt (internal FLAG-tag in DRT3b)	TCTCAACTTCCCCAAATGTCCGTATTCATCCATAAATACCCTGATTTATAACAATTTTACCGTTTTTTAGTCCATCATCGTCCGCAGCCATCCAGTAGAATCCGATAAAGAATGTGTATAGGATTGTGTATATGTTCCTGTTCGGTCATGGATTCCTATACACATGCCTTTAAACGATATGCAGATTCGCCGCGCTAAGCCTGAAGATAAACCCTATACGCTTGGGGATGGGCAAGGCTTGTCATTGCTTATAGAACCTAATGGAAGCAAGAGCTGGCGGTTCCGCTAACGCTAAGCCGGTAAACCCAAGATGATCTCGCTTGGCGTTTACCCAACGATCACTCTTGCCGATGCTCGTTCCCGTCGTGATGAAGCTCGAAAACTTGTGGCAGAAGGAAA…
	pSL10301	pACYC184_Eco_DRT3_3b-intFLAG-1_DRT3b_R173E	Mutation in DRT3b, DRT3a wt (internal FLAG-tag in DRT3b)	TCTCAACTTCCCCAAATGTCCGTATTCATCCATAAATACCCTGATTTATAACAATTTTACCGTTTTTTAGTCCATCATCGTCCGCAGCCATCCAGTAGAATCCGATAAAGAATGTGTATAGGATTGTGTATATGTTCCTGTTCGGTCATGGATTCCTATACACATGCCTTTAAACGATATGCAGATTCGCCGCGCTAAGCCTGAAGATAAACCCTATACGCTTGGGGATGGGCAAGGCTTGTCATTGCTTATAGAACCTAATGGAAGCAAGAGCTGGCGGTTCCGCTAACGCTAAGCCGGTAAACCCAAGATGATCTCGCTTGGCGTTTACCCAACGATCACTCTTGCCGATGCTCGTTCCCGTCGTGATGAAGCTCGAAAACTTGTGGCAGAAGGAAA…
	pSL10302	pACYC184_Eco_DRT3_3b-intFLAG-1_DRT3b_R396E	Mutation in DRT3b, DRT3a wt (internal FLAG-tag in DRT3b)	TCTCAACTTCCCCAAATGTCCGTATTCATCCATAAATACCCTGATTTATAACAATTTTACCGTTTTTTAGTCCATCATCGTCCGCAGCCATCCAGTAGAATCCGATAAAGAATGTGTATAGGATTGTGTATATGTTCCTGTTCGGTCATGGATTCCTATACACATGCCTTTAAACGATATGCAGATTCGCCGCGCTAAGCCTGAAGATAAACCCTATACGCTTGGGGATGGGCAAGGCTTGTCATTGCTTATAGAACCTAATGGAAGCAAGAGCTGGCGGTTCCGCTAACGCTAAGCCGGTAAACCCAAGATGATCTCGCTTGGCGTTTACCCAACGATCACTCTTGCCGATGCTCGTTCCCGTCGTGATGAAGCTCGAAAACTTGTGGCAGAAGGAAA…
	pSL10303	pACYC184_Eco_DRT3_3b-intFLAG-1_DRT3b_K397E	Mutation in DRT3b, DRT3a wt (internal FLAG-tag in DRT3b)	TCTCAACTTCCCCAAATGTCCGTATTCATCCATAAATACCCTGATTTATAACAATTTTACCGTTTTTTAGTCCATCATCGTCCGCAGCCATCCAGTAGAATCCGATAAAGAATGTGTATAGGATTGTGTATATGTTCCTGTTCGGTCATGGATTCCTATACACATGCCTTTAAACGATATGCAGATTCGCCGCGCTAAGCCTGAAGATAAACCCTATACGCTTGGGGATGGGCAAGGCTTGTCATTGCTTATAGAACCTAATGGAAGCAAGAGCTGGCGGTTCCGCTAACGCTAAGCCGGTAAACCCAAGATGATCTCGCTTGGCGTTTACCCAACGATCACTCTTGCCGATGCTCGTTCCCGTCGTGATGAAGCTCGAAAACTTGTGGCAGAAGGAAA…
	pSL10304	pACYC184_Eco_DRT3_3b-intFLAG-1_DRT3b_E262R	Mutation in DRT3b, DRT3a wt (internal FLAG-tag in DRT3b)	TCTCAACTTCCCCAAATGTCCGTATTCATCCATAAATACCCTGATTTATAACAATTTTACCGTTTTTTAGTCCATCATCGTCCGCAGCCATCCAGTAGAATCCGATAAAGAATGTGTATAGGATTGTGTATATGTTCCTGTTCGGTCATGGATTCCTATACACATGCCTTTAAACGATATGCAGATTCGCCGCGCTAAGCCTGAAGATAAACCCTATACGCTTGGGGATGGGCAAGGCTTGTCATTGCTTATAGAACCTAATGGAAGCAAGAGCTGGCGGTTCCGCTAACGCTAAGCCGGTAAACCCAAGATGATCTCGCTTGGCGTTTACCCAACGATCACTCTTGCCGATGCTCGTTCCCGTCGTGATGAAGCTCGAAAACTTGTGGCAGAAGGAAA…
	pSL10305	pACYC184_Eco_DRT3_3b-intFLAG-1_DRT3b_K291E	Mutation in DRT3b, DRT3a wt (internal FLAG-tag in DRT3b)	TCTCAACTTCCCCAAATGTCCGTATTCATCCATAAATACCCTGATTTATAACAATTTTACCGTTTTTTAGTCCATCATCGTCCGCAGCCATCCAGTAGAATCCGATAAAGAATGTGTATAGGATTGTGTATATGTTCCTGTTCGGTCATGGATTCCTATACACATGCCTTTAAACGATATGCAGATTCGCCGCGCTAAGCCTGAAGATAAACCCTATACGCTTGGGGATGGGCAAGGCTTGTCATTGCTTATAGAACCTAATGGAAGCAAGAGCTGGCGGTTCCGCTAACGCTAAGCCGGTAAACCCAAGATGATCTCGCTTGGCGTTTACCCAACGATCACTCTTGCCGATGCTCGTTCCCGTCGTGATGAAGCTCGAAAACTTGTGGCAGAAGGAAA…
	pSL10306	pACYC184_Eco_DRT3_3b-intFLAG-1_DRT3b_L292A_F295A	Mutations in DRT3b, DRT3a wt (internal FLAG-tag in DRT3b)	TCTCAACTTCCCCAAATGTCCGTATTCATCCATAAATACCCTGATTTATAACAATTTTACCGTTTTTTAGTCCATCATCGTCCGCAGCCATCCAGTAGAATCCGATAAAGAATGTGTATAGGATTGTGTATATGTTCCTGTTCGGTCATGGATTCCTATACACATGCCTTTAAACGATATGCAGATTCGCCGCGCTAAGCCTGAAGATAAACCCTATACGCTTGGGGATGGGCAAGGCTTGTCATTGCTTATAGAACCTAATGGAAGCAAGAGCTGGCGGTTCCGCTAACGCTAAGCCGGTAAACCCAAGATGATCTCGCTTGGCGTTTACCCAACGATCACTCTTGCCGATGCTCGTTCCCGTCGTGATGAAGCTCGAAAACTTGTGGCAGAAGGAAA…
	pSL10307	pACYC184_Eco_DRT3_3b-intFLAG-1_DRT3b_L292R_F295R	Mutations in DRT3b, DRT3a wt (internal FLAG-tag in DRT3b)	TCTCAACTTCCCCAAATGTCCGTATTCATCCATAAATACCCTGATTTATAACAATTTTACCGTTTTTTAGTCCATCATCGTCCGCAGCCATCCAGTAGAATCCGATAAAGAATGTGTATAGGATTGTGTATATGTTCCTGTTCGGTCATGGATTCCTATACACATGCCTTTAAACGATATGCAGATTCGCCGCGCTAAGCCTGAAGATAAACCCTATACGCTTGGGGATGGGCAAGGCTTGTCATTGCTTATAGAACCTAATGGAAGCAAGAGCTGGCGGTTCCGCTAACGCTAAGCCGGTAAACCCAAGATGATCTCGCTTGGCGTTTACCCAACGATCACTCTTGCCGATGCTCGTTCCCGTCGTGATGAAGCTCGAAAACTTGTGGCAGAAGGAAA…
	pSL10309	pACYC184_Eco_DRT3_3b-intFLAG-1_DRT3b_E22K_R241E	Mutations in DRT3b, DRT3a wt (internal FLAG-tag in DRT3b)	TCTCAACTTCCCCAAATGTCCGTATTCATCCATAAATACCCTGATTTATAACAATTTTACCGTTTTTTAGTCCATCATCGTCCGCAGCCATCCAGTAGAATCCGATAAAGAATGTGTATAGGATTGTGTATATGTTCCTGTTCGGTCATGGATTCCTATACACATGCCTTTAAACGATATGCAGATTCGCCGCGCTAAGCCTGAAGATAAACCCTATACGCTTGGGGATGGGCAAGGCTTGTCATTGCTTATAGAACCTAATGGAAGCAAGAGCTGGCGGTTCCGCTAACGCTAAGCCGGTAAACCCAAGATGATCTCGCTTGGCGTTTACCCAACGATCACTCTTGCCGATGCTCGTTCCCGTCGTGATGAAGCTCGAAAACTTGTGGCAGAAGGAAA…
	pSL10310	pACYC184_Eco_DRT3_3b-intFLAG-1_DRT3b_R241D	Mutation in DRT3b, DRT3a wt (internal FLAG-tag in DRT3b)	TCTCAACTTCCCCAAATGTCCGTATTCATCCATAAATACCCTGATTTATAACAATTTTACCGTTTTTTAGTCCATCATCGTCCGCAGCCATCCAGTAGAATCCGATAAAGAATGTGTATAGGATTGTGTATATGTTCCTGTTCGGTCATGGATTCCTATACACATGCCTTTAAACGATATGCAGATTCGCCGCGCTAAGCCTGAAGATAAACCCTATACGCTTGGGGATGGGCAAGGCTTGTCATTGCTTATAGAACCTAATGGAAGCAAGAGCTGGCGGTTCCGCTAACGCTAAGCCGGTAAACCCAAGATGATCTCGCTTGGCGTTTACCCAACGATCACTCTTGCCGATGCTCGTTCCCGTCGTGATGAAGCTCGAAAACTTGTGGCAGAAGGAAA…
	pSL10311	pACYC184_Eco_DRT3_3b-intFLAG-1_DRT3b_E22K_R241D	Mutations in DRT3b, DRT3a wt (internal FLAG-tag in DRT3b)	TCTCAACTTCCCCAAATGTCCGTATTCATCCATAAATACCCTGATTTATAACAATTTTACCGTTTTTTAGTCCATCATCGTCCGCAGCCATCCAGTAGAATCCGATAAAGAATGTGTATAGGATTGTGTATATGTTCCTGTTCGGTCATGGATTCCTATACACATGCCTTTAAACGATATGCAGATTCGCCGCGCTAAGCCTGAAGATAAACCCTATACGCTTGGGGATGGGCAAGGCTTGTCATTGCTTATAGAACCTAATGGAAGCAAGAGCTGGCGGTTCCGCTAACGCTAAGCCGGTAAACCCAAGATGATCTCGCTTGGCGTTTACCCAACGATCACTCTTGCCGATGCTCGTTCCCGTCGTGATGAAGCTCGAAAACTTGTGGCAGAAGGAAA…
	pSL8686	pCDF_pBAD_lambda_gam_Q53*	Expression vector for mutant λ-gam gene	AAGAAACCAATTGTCCATATTGCATCAGACATTGCCGTCACTGCGTCTTTTACTGGCTCTTCTCGCTAACCAAACCGGTAACCCCGCTTATTAAAAGCATTCTGTAACAAAGCGGGACCAAAGCCATGACAAAAACGCGTAACAAAAGTGTCTATAATCACGGCAGAAAAGTCCACATTGATTATTTGCACGGCGTCACACTTTGCTATGCCATAGCATTTTTATCCATAAGATTAGCGGATCCTACCTGACGCTTTTTATCGCAACTCTCTACTGTTTCTCCATACCCGTTTTTTTGGGAATTCGAGCTCTAAGGAGGTTATAAAAAATGGATATTAATACTGAAACTGAGATCAAGCAAAAGCATTCACTAACCCCCTTTCCTGTTTTCCTAATCAG…
	pSL0007	pCDFDuet-1	Empty vector control for trigger induction experiments	GACATCCTTCGGCGCGATTTTGCCGGTTACTGCGCTGTACCAAATGCGGGACAACGTAAGCACTACATTTCGCTCATCGCCAGCCCAGTCGGGCGGCGAGTTCCATAGCGTTAAGGTTTCATTTAGCGCCTCAAATAGATCCTGTTCAGGAACCGGATCAAAGAGTTCCTCCGCCGCTGGACCTACCAAGGCAACGCTATGTTCTCTTGCTTTTGTCAGCAAGATAGCCAGATCAATGTCGATCGTGGCTGGCTCGAAGATACCTGCAAGAATGTCATTGCGCTGCCATTCTCCAAATTGCAGTTCGCGCTTAGCTGGATAACGCCACGGAATGATGTCGTCGTGCACAACAATGGTGACTTCTACAGCGCGGAGAATCTCGCTCTCTCCAGGGGAAGC…
	pSL9105	pACYC184_Eco_DRT3a-RT*YVAA	DRT3a mut, DRT3b wt system	TCTCAACTTCCCCAAATGTCCGTATTCATCCATAAATACCCTGATTTATAACAATTTTACCGTTTTTTAGTCCATCATCGTCCGCAGCCATCCAGTAGAATCCGATAAAGAATGTGTATAGGATTGTGTATATGTTCCTGTTCGGTCATGGATTCCTATACACATGCCTTTAAACGATATGCAGATTCGCCGCGCTAAGCCTGAAGATAAACCCTATACGCTTGGGGATGGGCAAGGCTTGTCATTGCTTATAGAACCTAATGGAAGCAAGAGCTGGCGGTTCCGCTAACGCTAAGCCGGTAAACCCAAGATGATCTCGCTTGGCGTTTACCCAACGATCACTCTTGCCGATGCTCGTTCCCGTCGTGATGAAGCTCGAAAACTTGTGGCAGAAGGAAA…
	pSL9106	pACYC184_Eco_DRT3b-RT*YVAA	DRT3a wt, DRT3b mut system	TCTCAACTTCCCCAAATGTCCGTATTCATCCATAAATACCCTGATTTATAACAATTTTACCGTTTTTTAGTCCATCATCGTCCGCAGCCATCCAGTAGAATCCGATAAAGAATGTGTATAGGATTGTGTATATGTTCCTGTTCGGTCATGGATTCCTATACACATGCCTTTAAACGATATGCAGATTCGCCGCGCTAAGCCTGAAGATAAACCCTATACGCTTGGGGATGGGCAAGGCTTGTCATTGCTTATAGAACCTAATGGAAGCAAGAGCTGGCGGTTCCGCTAACGCTAAGCCGGTAAACCCAAGATGATCTCGCTTGGCGTTTACCCAACGATCACTCTTGCCGATGCTCGTTCCCGTCGTGATGAAGCTCGAAAACTTGTGGCAGAAGGAAA…
	pKYA01	pET_His_SUMO_DRT3a	DRT3a wt	AGATCTCGATCCCGCGAAATTAATACGACTCACTATAGGGGAATTGTGAGCGGATAACAATTCCCCTCTAGAAATAATTTTGTTTAACTTTAAGAAGGAGATATACCATGGGTCATCACCATCATCATCACGGGTCCCTGCAGGACTCAGAAGTCAATCAAGAAGCTAAGCCAGAGGTCAAGCCAGAAGTCAAGCCTGAGACTCACATCAATTTAAAGGTGTCCGATGGATCTTCAGAGATCTTCTTCAAGATCAAAAAGACCACTCCTTTAAGAAGGCTGATGGAAGCGTTCGCTAAAAGACAGGGTAAGGAAATGGACTCCTTAAGATTCTTGTACGACGGTATTAGAATTCAAGCTGATCAGGCCCCTGAAGATTTGGACATGGAGGATAACGATA…
	pKYA02	pET_His_SUMO_DRT3b	DRT3b wt	AGATCTCGATCCCGCGAAATTAATACGACTCACTATAGGGGAATTGTGAGCGGATAACAATTCCCCTCTAGAAATAATTTTGTTTAACTTTAAGAAGGAGATATACCATGGGTCATCACCATCATCATCACGGGTCCCTGCAGGACTCAGAAGTCAATCAAGAAGCTAAGCCAGAGGTCAAGCCAGAAGTCAAGCCTGAGACTCACATCAATTTAAAGGTGTCCGATGGATCTTCAGAGATCTTCTTCAAGATCAAAAAGACCACTCCTTTAAGAAGGCTGATGGAAGCGTTCGCTAAAAGACAGGGTAAGGAAATGGACTCCTTAAGATTCTTGTACGACGGTATTAGAATTCAAGCTGATCAGGCCCCTGAAGATTTGGACATGGAGGATAACGATA…
	pKYA03	pET_His_SUMO_dDRT3a (D197A/D198A)	DRT3a mut	AGATCTCGATCCCGCGAAATTAATACGACTCACTATAGGGGAATTGTGAGCGGATAACAATTCCCCTCTAGAAATAATTTTGTTTAACTTTAAGAAGGAGATATACCATGGGTCATCACCATCATCATCACGGGTCCCTGCAGGACTCAGAAGTCAATCAAGAAGCTAAGCCAGAGGTCAAGCCAGAAGTCAAGCCTGAGACTCACATCAATTTAAAGGTGTCCGATGGATCTTCAGAGATCTTCTTCAAGATCAAAAAGACCACTCCTTTAAGAAGGCTGATGGAAGCGTTCGCTAAAAGACAGGGTAAGGAAATGGACTCCTTAAGATTCTTGTACGACGGTATTAGAATTCAAGCTGATCAGGCCCCTGAAGATTTGGACATGGAGGATAACGATA…
	pKYA04	pET_His_SUMO_dDRT3b (D278A/D279A)	DRT3b mut	AGATCTCGATCCCGCGAAATTAATACGACTCACTATAGGGGAATTGTGAGCGGATAACAATTCCCCTCTAGAAATAATTTTGTTTAACTTTAAGAAGGAGATATACCATGGGTCATCACCATCATCATCACGGGTCCCTGCAGGACTCAGAAGTCAATCAAGAAGCTAAGCCAGAGGTCAAGCCAGAAGTCAAGCCTGAGACTCACATCAATTTAAAGGTGTCCGATGGATCTTCAGAGATCTTCTTCAAGATCAAAAAGACCACTCCTTTAAGAAGGCTGATGGAAGCGTTCGCTAAAAGACAGGGTAAGGAAATGGACTCCTTAAGATTCTTGTACGACGGTATTAGAATTCAAGCTGATCAGGCCCCTGAAGATTTGGACATGGAGGATAACGATA…
	pKYA05	pET_His_SUMO_DRT3b (Y666F)	Mutation in DRT3b	AGATCTCGATCCCGCGAAATTAATACGACTCACTATAGGGGAATTGTGAGCGGATAACAATTCCCCTCTAGAAATAATTTTGTTTAACTTTAAGAAGGAGATATACCATGGGTCATCACCATCATCATCACGGGTCCCTGCAGGACTCAGAAGTCAATCAAGAAGCTAAGCCAGAGGTCAAGCCAGAAGTCAAGCCTGAGACTCACATCAATTTAAAGGTGTCCGATGGATCTTCAGAGATCTTCTTCAAGATCAAAAAGACCACTCCTTTAAGAAGGCTGATGGAAGCGTTCGCTAAAAGACAGGGTAAGGAAATGGACTCCTTAAGATTCTTGTACGACGGTATTAGAATTCAAGCTGATCAGGCCCCTGAAGATTTGGACATGGAGGATAACGATA…
	pKYA06	pET_His_SUMO_DRT3b (E22A)	Mutation in DRT3b	AGATCTCGATCCCGCGAAATTAATACGACTCACTATAGGGGAATTGTGAGCGGATAACAATTCCCCTCTAGAAATAATTTTGTTTAACTTTAAGAAGGAGATATACCATGGGTCATCACCATCATCATCACGGGTCCCTGCAGGACTCAGAAGTCAATCAAGAAGCTAAGCCAGAGGTCAAGCCAGAAGTCAAGCCTGAGACTCACATCAATTTAAAGGTGTCCGATGGATCTTCAGAGATCTTCTTCAAGATCAAAAAGACCACTCCTTTAAGAAGGCTGATGGAAGCGTTCGCTAAAAGACAGGGTAAGGAAATGGACTCCTTAAGATTCTTGTACGACGGTATTAGAATTCAAGCTGATCAGGCCCCTGAAGATTTGGACATGGAGGATAACGATA…
	pKYA07	pET_His_SUMO_DRT3b (R241A)	Mutation in DRT3b	AGATCTCGATCCCGCGAAATTAATACGACTCACTATAGGGGAATTGTGAGCGGATAACAATTCCCCTCTAGAAATAATTTTGTTTAACTTTAAGAAGGAGATATACCATGGGTCATCACCATCATCATCACGGGTCCCTGCAGGACTCAGAAGTCAATCAAGAAGCTAAGCCAGAGGTCAAGCCAGAAGTCAAGCCTGAGACTCACATCAATTTAAAGGTGTCCGATGGATCTTCAGAGATCTTCTTCAAGATCAAAAAGACCACTCCTTTAAGAAGGCTGATGGAAGCGTTCGCTAAAAGACAGGGTAAGGAAATGGACTCCTTAAGATTCTTGTACGACGGTATTAGAATTCAAGCTGATCAGGCCCCTGAAGATTTGGACATGGAGGATAACGATA…
	pKYA08	pET_His_SUMO_dDRT3b (E22K)	Mutation in DRT3b	AGATCTCGATCCCGCGAAATTAATACGACTCACTATAGGGGAATTGTGAGCGGATAACAATTCCCCTCTAGAAATAATTTTGTTTAACTTTAAGAAGGAGATATACCATGGGTCATCACCATCATCATCACGGGTCCCTGCAGGACTCAGAAGTCAATCAAGAAGCTAAGCCAGAGGTCAAGCCAGAAGTCAAGCCTGAGACTCACATCAATTTAAAGGTGTCCGATGGATCTTCAGAGATCTTCTTCAAGATCAAAAAGACCACTCCTTTAAGAAGGCTGATGGAAGCGTTCGCTAAAAGACAGGGTAAGGAAATGGACTCCTTAAGATTCTTGTACGACGGTATTAGAATTCAAGCTGATCAGGCCCCTGAAGATTTGGACATGGAGGATAACGATA…
	pKYA09	pET_His_SUMO_DRT3b (R241E)	Mutation in DRT3b	AGATCTCGATCCCGCGAAATTAATACGACTCACTATAGGGGAATTGTGAGCGGATAACAATTCCCCTCTAGAAATAATTTTGTTTAACTTTAAGAAGGAGATATACCATGGGTCATCACCATCATCATCACGGGTCCCTGCAGGACTCAGAAGTCAATCAAGAAGCTAAGCCAGAGGTCAAGCCAGAAGTCAAGCCTGAGACTCACATCAATTTAAAGGTGTCCGATGGATCTTCAGAGATCTTCTTCAAGATCAAAAAGACCACTCCTTTAAGAAGGCTGATGGAAGCGTTCGCTAAAAGACAGGGTAAGGAAATGGACTCCTTAAGATTCTTGTACGACGGTATTAGAATTCAAGCTGATCAGGCCCCTGAAGATTTGGACATGGAGGATAACGATA…
	pKYA10	pET_His_SUMO_DRT3b (R71A)	Mutation in DRT3b	AGATCTCGATCCCGCGAAATTAATACGACTCACTATAGGGGAATTGTGAGCGGATAACAATTCCCCTCTAGAAATAATTTTGTTTAACTTTAAGAAGGAGATATACCATGGGTCATCACCATCATCATCACGGGTCCCTGCAGGACTCAGAAGTCAATCAAGAAGCTAAGCCAGAGGTCAAGCCAGAAGTCAAGCCTGAGACTCACATCAATTTAAAGGTGTCCGATGGATCTTCAGAGATCTTCTTCAAGATCAAAAAGACCACTCCTTTAAGAAGGCTGATGGAAGCGTTCGCTAAAAGACAGGGTAAGGAAATGGACTCCTTAAGATTCTTGTACGACGGTATTAGAATTCAAGCTGATCAGGCCCCTGAAGATTTGGACATGGAGGATAACGATA…
	pKYA11	pET_His_SUMO_DRT3b (R71K)	Mutation in DRT3b	AGATCTCGATCCCGCGAAATTAATACGACTCACTATAGGGGAATTGTGAGCGGATAACAATTCCCCTCTAGAAATAATTTTGTTTAACTTTAAGAAGGAGATATACCATGGGTCATCACCATCATCATCACGGGTCCCTGCAGGACTCAGAAGTCAATCAAGAAGCTAAGCCAGAGGTCAAGCCAGAAGTCAAGCCTGAGACTCACATCAATTTAAAGGTGTCCGATGGATCTTCAGAGATCTTCTTCAAGATCAAAAAGACCACTCCTTTAAGAAGGCTGATGGAAGCGTTCGCTAAAAGACAGGGTAAGGAAATGGACTCCTTAAGATTCTTGTACGACGGTATTAGAATTCAAGCTGATCAGGCCCCTGAAGATTTGGACATGGAGGATAACGATA…
