## Supplementary material for "Coordinated RNA- and protein-templated synthesis of double-stranded DNA by a dual reverse transcriptase immune system": Table S3

### Sheet: Table S3
	Wang*, Yoneyama* et al. (2026)
	Table S3 | DRT3 proteins and RNAs tested in this study, Related to STAR Methods.
	Name	Protein accession	Protein AA/RNA nt	Length	Genome	Start	End	Strand	Species
	EcoDRT3a	WP_087902017.1	MLNQSFSVSNLIKLLKKTDPKRYKIGRNSAEYKKYIADKVNGSIETYSFGSISNSRINNKNVYIFKDFMDVLVARKINDNIKRVYSVKQNNRHDIIKKVNTVLSEPVNYYIYRLDIKSFYESIDKNIVFQRINNNPIISHNTKKFINGLFKHNAFSANNGLPRGMGLSATLSEIFMEEFDAELARLPEVFYASRYVDDIIVFSFYKIPDYKNYFSRILPNGLHLNERKCSEYTIEDTSTKHSEIEFLGYSFIIHHGLKNQRRHVVIRISEEKIKKIKRRIALAVKDYSNNSDAELLKKRIKYLTGNILVNSNSNKTDALYSGIYYNYQHLTDKTQLKELDIFKNRMLFSSKGEVGRKILAAGHNLLTAPKKYSFLAGFEKRLLSSFKREDIIKINKVW	398	NZ_LYAY01000663.1	60376	58373	–	E. coli strain ECOR12
	EcoDRT3b	WP_062891751.1	MKIKISKSDYKRVLLTDILPYEVPILFSNEGFYKLISENKVLPGTFSEGLKLDSYTIPYSYKIKKGLASSRSLGIIHPSTQLRICDFYDKYEHLMVHMCTKSPFSLRYPSKIGSYYYEKDFLKSRINLKDGLVQFHNHGFDSQETSSSSHFSYKKYPFIYKFYESYEFHRLERKFRKLLKLDIAKCFSHIYTHSVSWAVKSKEFSKVNRTYNSFEGCLDKLFQDANYGETNGIIIGPEFSRIFAEIILQRVDLNVESHLNLEPGIVKDKSYAIRRYVDDYFIFADDDETFKLIEFVLANELEKYKLYLNESKKEFIERPFVTGATMAKNDIAEIIEDLYGSLIHTEKLDELTAMVNLNPDVKIQPENMNDLFPLKGVWNKKLHADKFIKRIKIAVRKNN…	667	NZ_LYAY01000663.1	61576	60380	–	E. coli strain ECOR12
	ncRNA	–	GTTAAAGGGTTGCGATGCCTAAGGTTTCGACCTGAAGCAGATACCGGAAGATCGGCTTTTGAATGTTCATCCGAAAGATATTCGCGATACGTTTTGAGGATGGACCGATTTAGACACACTATTGCCTTTTAGCTAAACAGGCCGCGAAAGCGGCCTTTTTA	161	NZ_LYAY01000663.1	60365	60204	–	E. coli strain ECOR12
