## Supplementary material for "Coordinated RNA- and protein-templated synthesis of double-stranded DNA by a dual reverse transcriptase immune system": Table S7

### Sheet: Table S7
	Wang*, Yoneyama* et al. (2026)
	Table S7 | Conditions of MRM transitions from metabolomics measurements, Related to Figure 5.
	Molecule Name	Precursor Formula	MRM1, Precursor m/z	MRM1, Product m/z	MRM1, CE (V)	MRM2, Precursor m/z	MRM2, Product m/z	MRM2, CE (V)	HMDB_ID	KEGG_ID	Chemical Standard Source
	(R)-2,3-Dihydroxy-isovaleric acid	C5H10O4	133.1	75.1	10	133.1	57.2	15	HMDB0012141	C04272	ID based on MS/MS fragmentation match
	2-Deoxyadenosine 5-diphosphate	C10H15N5O9P2	410	158.7	24	410	79.1	44	HMDB0001508	C00206	MetaSci (HML – COMPLETE HML12.99 METABOLITE STANDARDS)
	2-Deoxyadenosine 5-monophosphate	C10H14N5O6P	330	134.1	28	330	79	48	HMDB0000905	C00360	MetaSci (HML – COMPLETE HML12.99 METABOLITE STANDARDS)
	2-Deoxycytidine 5-diphosphate	C9H15N3O10P2	386	97	20	386	79	36	HMDB0001245	C00705	Sigma-Aldrich (D7250)
	2-Deoxycytidine 5-monophosphate	C9H14N3O7P	306	194.9	14	306	79	44	HMDB0001202	C00239	Sigma-Aldrich (D7625)
	2-Deoxycytidine 5-triphosphate	C9H16N3O13P3	466	367.9	20	466	158.9	28	HMDB0000998	C00458	Roche (11934520001)
	2-Deoxyribose 5-phosphate	C5H11O7P	213	96.9	12	213	79.1	40	HMDB0001031	C00673	Sigma-Aldrich (D3126)
	2-Deoxyuridine 5-triphosphate	C9H15N2O14P3	467	368.9	20	467	158.8	36	HMDB0001191	C00460	Roch (11934554001)
	2-Indolecarboxylic acid	C9H9NO2	162.1	118	11	162.1	116	16	HMDB0002285	C08308	MetaSci (HML – COMPLETE HML12.99 METABOLITE STANDARDS)
	2-Isopropylmalic acid	C7H12O5	175.1	115	13	175.1	113	13	HMDB0000402	C02504	ID based on MS/MS fragmentation match
	2-Ketobutyric acid	C4H6O3	101	57.2	4	101	55	25	HMDB0000005	C00109	MetaSci (HML – COMPLETE HML12.99 METABOLITE STANDARDS)
	2-Pyrocatechuic acid	C7H6O4	153	109	15	153	53.2	25	HMDB0000397	C00196	MetaSci (HML – COMPLETE HML12.99 METABOLITE STANDARDS)
	2,2-Dimethylsuccinic acid	C6H10O4	145.1	127.1	8	145.1	101.1	11	HMDB0002074	C03161	MetaSci (HML – COMPLETE HML12.99 METABOLITE STANDARDS)
	2'-Deoxyguanosine 5'-monophosphate	C10H14N5O7P	346.1	78.9	18	346.1	150	18	HMDB0001044	C00362	MetaSci (HML – COMPLETE HML12.99 METABOLITE STANDARDS)
	2/3-Phosphoglyceric acid	C3H7O7P	185	97	14	185	79	37	HMDB0000243, HMDB0000807	C00631, C00197	Sigma-Aldrich (19710, P8877)
	3-Dehydroshikimic acid	C7H8O5	171	127	8	171	109	17	HMDB0304122	C02637	ID based on MS/MS fragmentation match
	3-Hydroxy-DL-kynurenine	C10H12N2O4	223.1	205.9	4	223.1	162	10	HMDB0000732	C02794	ID based on MS/MS fragmentation match
	3-Hydroxyanthranilic acid	C7H7NO3	152	108	12	152	107	23	HMDB0001476	C00632	ID based on MS/MS fragmentation match
	3-Hydroxybenzoic acid	C7H6O3	137	93.1	10	137	65.2	28	HMDB0002466	C00587	MetaSci (HML – COMPLETE HML12.99 METABOLITE STANDARDS)
	3-Hydroxyphenylacetic acid	C8H8O3	151	107.1	4	151	65.2	26	HMDB0000440	C05593	MetaSci (HML – COMPLETE HML12.99 METABOLITE STANDARDS)
	3-Indoleacetic acid	C10H9NO2	174.1	130	7	174.1	128	19	HMDB0000197	C00954	MetaSci (HML – COMPLETE HML12.99 METABOLITE STANDARDS)
	3-Methyl-2-oxovaleric acid	C6H10O3	129.1	127.8	5	129.1	101.1	9	HMDB0000491	C00671	MetaSci (HML – COMPLETE HML12.99 METABOLITE STANDARDS)
	3-Methylglutaric acid	C6H10O4	145.1	101.1	11	145.1	41.3	52	HMDB0000752	C02656	MetaSci (HML – COMPLETE HML12.99 METABOLITE STANDARDS)
	4-Acetamidobutanoic acid	C6H11NO3	144.1	102	9	144.1	100	9	HMDB0003681	C02946	MetaSci (HML – COMPLETE HML12.99 METABOLITE STANDARDS)
	4-Aminobenzoic acid	C7H7NO2	136	92	8	136			HMDB0001392	C00568	MetaSci (HML – COMPLETE HML12.99 METABOLITE STANDARDS)
	4-Guanidinobutanoic acid	C5H11N3O2	144.1	102	8	144.1	41.2	32	HMDB0003464	C01035	MetaSci (HML – COMPLETE HML12.99 METABOLITE STANDARDS)
	4-Hydroxy-L-glutamic acid	C5H9NO5	162	144	6	162	72.1	16	HMDB0002273	C05947	ID based on MS/MS fragmentation match
	4-Hydroxybenzoic acid	C7H6O3	137	93	14	137	65.2	34	HMDB0000500	C00156	MetaSci (HML – COMPLETE HML12.99 METABOLITE STANDARDS)
	4-Hydroxyphenylpyruvic acid	C9H8O4	179	107	4	179	151.1	5	HMDB0000707	C01179	ID based on MS/MS fragmentation match
	4-Hydroxyquinoline	C9H7NO	144	116	28	144	66.1	44	HMDB0246466	C06343	MetaSci (HML – COMPLETE HML12.99 METABOLITE STANDARDS)
	4-Methyl-2-oxovaleric acid	C6H10O3	129.1	85.1	7	129.1			HMDB0000695	C00233	MetaSci (HML – COMPLETE HML12.99 METABOLITE STANDARDS)
	4-Pyridoxic acid	C8H9NO4	182	138	12	182	108.1	20	HMDB0000017	C00847	MetaSci (HML – COMPLETE HML12.99 METABOLITE STANDARDS)
	4-Quinolinediol	C9H7NO2	160	117.9	19	160	42.2	29	HMDB0245468	C16716	ID based on MS/MS fragmentation match
	5-Deoxy-5-(methylthio)adenosine	C11H15N5O3S	356.1	296	4	356.1	134	12	HMDB0001173	C00170	Sigma-Aldrich (D5011)
	5-Hydroxy 3-indoleacetic acid	C10H9NO3	190.1	144	21	190.1	116	46	HMDB0000763	C05635	MetaSci (HML – COMPLETE HML12.99 METABOLITE STANDARDS)
	5-Methoxytryptamine	C11H14N2O	189.1	174	12	189.1	144	28	HMDB0004095	C05659	MetaSci (HML – COMPLETE HML12.99 METABOLITE STANDARDS)
	5-Thymidylic acid	C10H15N2O8P	321	195	18	321	78.9	35	HMDB0001227	C00364	Sigma-Aldrich (T7004)
	6-Hydroxynicotinic acid	C6H5NO3	138	94.1	10	138	42.3	27	HMDB0002658	C01020	MetaSci (HML – COMPLETE HML12.99 METABOLITE STANDARDS)
	Acesulfame	C4H5NO4S	162	82	13	162	78	27	HMDB0033585		MetaSci (HML – COMPLETE HML12.99 METABOLITE STANDARDS)
	Acetyl-CoA	C23H38N7O17P3S	808.1	79.1	80	808.1	461.1	41	HMDB0001206	C00024	Sigma-Aldrich (A2056)
	Adenine	C5H5N5	134	107	18	134	92.1	20	HMDB0000034	C00147	MetaSci (HML – COMPLETE HML12.99 METABOLITE STANDARDS)
	Adenosine	C10H13N5O4	266	134	10	266			HMDB0000050	C00212	MetaSci (HML – COMPLETE HML12.99 METABOLITE STANDARDS)
	Adenosine 3,5-cyclic monophosphate (Cyclic AMP)	C10H12N5O6P	328	134	24	328	79	48	HMDB0000058	C00575	MetaSci (HML – COMPLETE HML12.99 METABOLITE STANDARDS)
	Adenosine 5-diphosphate	C10H15N5O10P2	426	328	16	426	159	28	HMDB0001341	C00008	MetaSci (HML – COMPLETE HML12.99 METABOLITE STANDARDS)
	Adenosine 5-monophosphate	C10H14N5O7P	346	97	24	346	79	38	HMDB0000045	C00020	MetaSci (HML – COMPLETE HML12.99 METABOLITE STANDARDS)
	Adenosine 5-triphosphate	C10H16N5O13P3	506	408.1	22	506	159	38	HMDB0000538	C00002	MetaSci (HML – COMPLETE HML12.99 METABOLITE STANDARDS)
	Adenylosuccinic acid	C14H18N5O11P	462	134.1	48	462	97	24	HMDB0000536	C03794	ID based on MS/MS fragmentation match
	Adipic acid	C6H10O4	145.1	101.1	11	145.1	83.1	12	HMDB0000448	C06104	MetaSci (HML – COMPLETE HML12.99 METABOLITE STANDARDS)
	AICAR	C9H14N4O5	257.1	125	10	257.1	42.2	44	HMDB0001517	C04677	ID based on MS/MS fragmentation match
	Allantoin	C4H6N4O3	157	97	12	157	42.2	16	HMDB0000462	C02350	MetaSci (HML – COMPLETE HML12.99 METABOLITE STANDARDS)
	alpha-D-Glucose-1-phosphate	C6H13O9P	259	240.9	9	259	79	28	HMDB0001586	C00103	MetaSci (HML – COMPLETE HML12.99 METABOLITE STANDARDS)
	alpha-Ketoglutaric acid	C5H6O5	145	101	5	145	57.2	9	HMDB0000208	C00026	MetaSci (HML – COMPLETE HML12.99 METABOLITE STANDARDS)
	Arabinose 5-phosphate	C5H11O8P	229	97	8	229	79	36	HMDB0011734	C01112	MetaSci (HML – COMPLETE HML12.99 METABOLITE STANDARDS)
	Argininosuccinic acid	C10H18N4O6	289.1	131.1	27	289.1	88	36	HMDB0000052	C03406	ID based on MS/MS fragmentation match
	Ascorbic Acid	C6H8O6	175	115	10	175	71	10	HMDB0000044	C00072	MetaSci (HML – COMPLETE HML12.99 METABOLITE STANDARDS)
	Aspartame	C14H18N2O5	293.1	200	20	293.1	145.9	23	HMDB0001894	C11045	MetaSci (HML – COMPLETE HML12.99 METABOLITE STANDARDS)
	beta-Hydroxybutyric acid	C4H8O3	103	80.9	29	103	59.1	5	HMDB0000357	C01089	MetaSci (HML – COMPLETE HML12.99 METABOLITE STANDARDS)
	beta-Nicotinamide mononucleotide	C11H15N2O8P	333	251.1	12	333	135.1	36	HMDB0000229	C00455	MetaSci (HML – COMPLETE HML12.99 METABOLITE STANDARDS)
	Biotin	C10H16N2O3S	243.1	200.1	13	243.1	166.1	17	HMDB0000030	C00120	MetaSci (HML – COMPLETE HML12.99 METABOLITE STANDARDS)
	Capric acid	C10H20O2	171.139	171.139	10	171.139			HMDB0000511	C01571	MetaSci (HML – COMPLETE HML12.99 METABOLITE STANDARDS)
	Caproic acid	C6H12O2	115.076	115.076	10	115.076			HMDB0000535	C01585	MetaSci (HML – COMPLETE HML12.99 METABOLITE STANDARDS)
	Caprylic acid	C8H16O2	143.108	143.108	10	143.108			HMDB0000482	C06423	MetaSci (HML – COMPLETE HML12.99 METABOLITE STANDARDS)
	Chorismic acid	C10H10O6	225	189	6	225			HMDB0012199	C00251	ID based on MS/MS fragmentation match
	cis-Aconitic acid	C6H6O6	173	129	4	173	85.1	8	HMDB0000072	C00417	MetaSci (HML – COMPLETE HML12.99 METABOLITE STANDARDS)
	Citramalic acid	C5H8O5	147	87	14	147	85.1	12	HMDB0000426	C00815	MetaSci (HML – COMPLETE HML12.99 METABOLITE STANDARDS)
	Citric acid	C6H8O7	191	111	10	191	87	16	HMDB0000094	C00158	MetaSci (HML – COMPLETE HML12.99 METABOLITE STANDARDS)
	Creatine	C4H9N3O2	130.1	88.1	8	130.1	41.2	36	HMDB0000064	C00300	MetaSci (HML – COMPLETE HML12.99 METABOLITE STANDARDS)
	Creatine phosphate	C4H10N3O5P	210	96.9	4	210	79	16	HMDB0001511	C02305	MetaSci (HML – COMPLETE HML12.99 METABOLITE STANDARDS)
	Creatinine	C4H7N3O	112	68.1	16	112	41.2	24	HMDB0000562	C00791	MetaSci (HML – COMPLETE HML12.99 METABOLITE STANDARDS)
	Cyanocobalamin	C63H88CoN14O14P	1353.6	1326.6	37	1353.6	1210.6	61	HMDB0000607	C02823	MetaSci (HML – COMPLETE HML12.99 METABOLITE STANDARDS)
	Cysteinylglycine	C5H10N2O3S	177	143	5	177	33	22	HMDB0000078	C01419	Sigma-Aldrich (C0166)
	Cytidine	C9H13N3O5	242.1	109	8	242.1	42.2	16	HMDB0000089	C00475	MetaSci (HML – COMPLETE HML12.99 METABOLITE STANDARDS)
	Cytidine 5-diphosphate	C9H15N3O11P2	402	158.9	24	402	79	48	HMDB0001546	C00112	MetaSci (HML – COMPLETE HML12.99 METABOLITE STANDARDS)
	Cytidine 5-monophosphate	C9H14N3O8P	322	97	22	322	79	44	HMDB0000095	C00055	MetaSci (HML – COMPLETE HML12.99 METABOLITE STANDARDS)
	Cytidine 5-triphosphate	C9H16N3O14P3	482	158.8	40	482	79	40	HMDB0000082	C00063	MetaSci (HML – COMPLETE HML12.99 METABOLITE STANDARDS)
	Cytosine	C4H5N3O	110	67.1	8	110	42.2	12	HMDB0000630	C00380	MetaSci (HML – COMPLETE HML12.99 METABOLITE STANDARDS)
	D-(+)-Galactosamine	C6H13NO5	238.1	159.9	8	238.1	100	6	HMDB0341150	C00621	MetaSci (HML – COMPLETE HML12.99 METABOLITE STANDARDS)
	D-erythro-Dihydrosphingosine	C18H39NO2	300.3	282	6	300.3	199	8	HMDB0000269	C00836	ID based on MS/MS fragmentation match
	D-Erythrose 4-phosphate	C4H9O7P	199	78.8	30	199	97	10	HMDB0001321	C00279	Sigma-Aldrich (E0377)
	D-Fructose 1,6-bisphosphate	C6H14O12P2	338.9	241	12	338.9	97	22	HMDB0001058	C00354	MetaSci (HML – COMPLETE HML12.99 METABOLITE STANDARDS)
	D-Fructose 6-phosphate	C6H13O9P	259	97	14	259	79	48	HMDB0000124	C00085	MetaSci (HML – COMPLETE HML12.99 METABOLITE STANDARDS)
	D-Gluconic acid	C6H12O7	195.1	129	10	195.1	75.2	18	HMDB0000625	C00257	MetaSci (HML – COMPLETE HML12.99 METABOLITE STANDARDS)
	D-Glucosamine 6-phosphate	C6H14NO8P	258	97	16	258	79	48	HMDB0001254	C00352	MetaSci (HML – COMPLETE HML12.99 METABOLITE STANDARDS)
	D-Glucose 6-phosphate	C6H13O9P	259	199	10	259	79	48	HMDB0001401	C00092	MetaSci (HML – COMPLETE HML12.99 METABOLITE STANDARDS)
	D-Glucurono-6,3-lactone	C6H8O6	175	113	5	175	85	17	HMDB0006355	C02670	MetaSci (HML – COMPLETE HML12.99 METABOLITE STANDARDS)
	D-Pantothenic acid	C9H17NO5	218.1	146.1	14	218.1	88	10	HMDB0000210	C00864	MetaSci (HML – COMPLETE HML12.99 METABOLITE STANDARDS)
	D-Ribose 5-phosphate	C5H11O8P	229	97	10	229	79	48	HMDB0001548	C00117	Thermo-Scientific (J66815.MD)
	D-Ribulose 1,5-bisphosphate	C5H12O11P2	308.9	97	22	308.9	79	46	HMDB0244230	C01182	ID based on MS/MS fragmentation match
	D-Sedoheptulose 7-phosphate	C7H15O10P	289	96.9	18	289	79	48	HMDB0001068	C05382	Sigma-Aldrich (78832)
	D-Xylulose 5-phosphate	C5H11O8P	229	139	8	229	79	36	HMDB0000868	C00231	MetaSci (HML – COMPLETE HML12.99 METABOLITE STANDARDS)
	Dehydroascorbic Acid	C6H6O6	173	143	10	173	113	5	HMDB0001264	C05422	MetaSci (HML – COMPLETE HML12.99 METABOLITE STANDARDS)
	Deoxyadenosine	C10H13N5O3	250	134.1	12	250			HMDB0000101	C00559	MetaSci (HML – COMPLETE HML12.99 METABOLITE STANDARDS)
	Deoxyadenosine	C10H13N5O3	310.1	250	4	310.1			HMDB0000101	C00559	MetaSci (HML – COMPLETE HML12.99 METABOLITE STANDARDS)
	Deoxyadenosine 5-triphosphate	C10H16N5O12P3	490	391.9	24	490	158.9	32	HMDB0001532	C00131	Roche (11934511001)
	Deoxycytidine	C9H13N3O4	286.1	226	4	286.1	93	20	HMDB0000014	C00881	MetaSci (HML – COMPLETE HML12.99 METABOLITE STANDARDS)
	Deoxyinosine	C10H12N4O4	251.1	135	20	251.1	108	42	HMDB0000071	C05512	MetaSci (HML – COMPLETE HML12.99 METABOLITE STANDARDS)
	Deoxyribose	C5H10O4	193.1	133	0	193.1	59.2	16	HMDB0003224	C01801	MetaSci (HML – COMPLETE HML12.99 METABOLITE STANDARDS)
	Deoxythymidine 5-diphosphate	C10H16N2O11P2	401	97	25	401	79	44	HMDB0001274	C00363	Sigma-Aldrich (T9375)
	Deoxythymidine 5-triphosphate	C10H17N2O14P3	481	383.1	20	481	158.8	36	HMDB0001342	C00459	MetaSci (HML – COMPLETE HML12.99 METABOLITE STANDARDS)
	Deoxyuridine	C9H12N2O5	227.1	184	6	227.1	42.2	20	HMDB0000012	C00526	MetaSci (HML – COMPLETE HML12.99 METABOLITE STANDARDS)
	Dihydroxyacetone phosphate	C3H7O6P	169	79	32	169	97	6	HMDB0001473	C00111	MetaSci (HML – COMPLETE HML12.99 METABOLITE STANDARDS)
	DL-2-Aminoadipic acid	C6H11NO4	160.1	142	9	160.1	116	12	HMDB0000510	C00956	MetaSci (HML – COMPLETE HML12.99 METABOLITE STANDARDS)
	DL-Glyceraldehyde 3-phosphate	C3H7O6P	169	79	35	169	97	4	HMDB0001112	C00118	Cayman Chemicals (17865)
	Dodecanoic acid	C12H24O2	199.17	199.17	10	199.17			HMDB0000638	C02679	MetaSci (HML – COMPLETE HML12.99 METABOLITE STANDARDS)
	dUMP	C9H13N2O8P	307	195	26	307	78.9	35	HMDB0001409	C00365	Sigma-Aldrich (D3876)
	Epicatechin	C15H14O6	289.1	245	11	289.1	109	26	HMDB0001871	C09727	MetaSci (HML – COMPLETE HML12.99 METABOLITE STANDARDS)
	Ethylmalonic acid	C5H8O4	131	87.1	5	131	54.2	37	HMDB0000622	C02226	MetaSci (HML – COMPLETE HML12.99 METABOLITE STANDARDS)
	Flavin adenine dinucleotide (FAD)	C27H33N9O15P2	784.1	437	30	784.1	346	35	HMDB0001248	C00016	MetaSci (HML – COMPLETE HML12.99 METABOLITE STANDARDS)
	Folic acid	C19H19N7O6	440.1	311.1	25	440.1	132.1	57	HMDB0000121	C00504	MetaSci (HML – COMPLETE HML12.99 METABOLITE STANDARDS)
	Folinic acid	C20H23N7O7	472.2	343	20	472.2	315	28	HMDB0001562	C03479	ID based on MS/MS fragmentation match
	Fumaric acid	C4H4O4	115	71	5	115	27	10	HMDB0000134	C00122	MetaSci (HML – COMPLETE HML12.99 METABOLITE STANDARDS)
	Galactaric acid	C6H10O8	209.1	84.8	12	209.1	190.9	14	HMDB0000639	C00879	MetaSci (HML – COMPLETE HML12.99 METABOLITE STANDARDS)
	Galactonic acid	C6H12O7	195.1	129	11	195.1	75.1	18	HMDB0000565	C00880	MetaSci (HML – COMPLETE HML12.99 METABOLITE STANDARDS)
	gamma-Aminobutyric acid	C4H9NO2	102	84.1	8	102			HMDB0000112	C00334	MetaSci (HML – COMPLETE HML12.99 METABOLITE STANDARDS)
	gamma-Glutamylcysteine	C8H14N2O5S	249.1	171	9	249.1	128	8	HMDB0001049	C00669	Sigma-Aldrich (G0903)
	Glucaric Acid	C6H10O8	209.1	85.2	15	209.1	191.2	15	HMDB0000663	C00818	MetaSci (HML – COMPLETE HML12.99 METABOLITE STANDARDS)
	Glucoheptonic acid	C7H14O8	225.1	129	11	225.1	75.1	18	HMDB0252766	C00880	ID based on MS/MS fragmentation match
	Glutaric Acid	C5H8O4	131	87	12	131	113	10	HMDB0000661	C00489	MetaSci (HML – COMPLETE HML12.99 METABOLITE STANDARDS)
	Glyceric acid	C3H6O4	105	75.1	8	105	57.2	14	HMDB0000139	C00258	MetaSci (HML – COMPLETE HML12.99 METABOLITE STANDARDS)
	Glycolic Acid	C2H4O3	75	46.9	10	75	44.9	10	HMDB0000115	C03547	MetaSci (HML – COMPLETE HML12.99 METABOLITE STANDARDS)
	Glyoxylic acid	C2H2O3	73	45.2	6	73			HMDB0000119	C00048	MetaSci (HML – COMPLETE HML12.99 METABOLITE STANDARDS)
	Guanidoacetic acid	C3H7N3O2	116	73.9	10	116	41	40	HMDB0000128	C00581	MetaSci (HML – COMPLETE HML12.99 METABOLITE STANDARDS)
	Guanine	C5H5N5O	150	133	12	150	66	36	HMDB0000132	C00242	MetaSci (HML – COMPLETE HML12.99 METABOLITE STANDARDS)
	Guanosine	C10H13N5O5	282.1	150	17	282.1	132.9	32	HMDB0000133	C00387	MetaSci (HML – COMPLETE HML12.99 METABOLITE STANDARDS)
	Guanosine 3,5-cyclic monophosphate	C10H12N5O7P	344	150	24	344	133	44	HMDB0001314	C00942	ID based on MS/MS fragmentation match
	Guanosine 5-diphosphate	C10H15N5O11P2	442	158.9	20	442	150	31	HMDB0001201	C00035	ID based on MS/MS fragmentation match
	Guanosine 5-monophosphate	C10H14N5O8P	362	79	21	362			HMDB0001397	C00144	MetaSci (HML – COMPLETE HML12.99 METABOLITE STANDARDS)
	Guanosine 5-triphosphate	C10H16N5O14P3	521.98	424	20	521.98	158.9	36	HMDB0001273	C00044	MetaSci (HML – COMPLETE HML12.99 METABOLITE STANDARDS)
	Heptanoic acid	C7H14O2	129.1	129.1	10	129.1			HMDB0000666	C17714	MetaSci (HML – COMPLETE HML12.99 METABOLITE STANDARDS)
	Homo-L-Arginine	C7H16N4O2	187.1	145.1	17	187.1	170	5	HMDB0000670	C01924	MetaSci (HML – COMPLETE HML12.99 METABOLITE STANDARDS)
	Homocitric acid	C7H10O7	205	145	10	205	125	10	HMDB0003518	C01251	ID based on MS/MS fragmentation match
	Homocitrulline	C7H15N3O3	188.1	145.1	9	188.1	171	9	HMDB0000679	C02427	MetaSci (HML – COMPLETE HML12.99 METABOLITE STANDARDS)
	Hypoxanthine	C5H4N4O	135	92	17	135	65.1	28	HMDB0000157	C00262	MetaSci (HML – COMPLETE HML12.99 METABOLITE STANDARDS)
	Indole-3-carboxaldehyde	C9H7NO	144.1	115	31	144.1	126	27	HMDB0029737	C08493	MetaSci (HML – COMPLETE HML12.99 METABOLITE STANDARDS)
	Indole-3-propionic acid	C11H11NO2	188.1	58.9	12	188.1	116	12	HMDB0002302	C08313	MetaSci (HML – COMPLETE HML12.99 METABOLITE STANDARDS)
	Indoxyl sulfate	C8H7NO4S	212	132.1	21	212	80	25	HMDB0000682	C05584	MetaSci (HML – COMPLETE HML12.99 METABOLITE STANDARDS)
	Inosine	C10H12N4O5	267.1	135	22	267.1	108	44	HMDB0000195	C00294	MetaSci (HML – COMPLETE HML12.99 METABOLITE STANDARDS)
	Inosine 5-diphosphate	C10H14N4O11P2	427	158.9	28	427	135	24	HMDB0003335	C00104	ID based on MS/MS fragmentation match
	Inosine 5-monophosphate	C10H13N4O8P	347	97	22	347	79	44	HMDB0000175	C00130	MetaSci (HML – COMPLETE HML12.99 METABOLITE STANDARDS)
	Inosine 5-triphosphate	C10H15N4O14P3	507	409	19	507	159	40	HMDB0000189	C00081	MetaSci (HML – COMPLETE HML12.99 METABOLITE STANDARDS)
	Isopentenyl pyrophosphate	C5H12O7P2	245	209	4	245			HMDB0001347	C00129	ID based on MS/MS fragmentation match
	Isopentyl acetic acid	C7H14O2	129.1	85.2	6	129.1	41.2	12	HMDB0031528	C12296	MetaSci (HML – COMPLETE HML12.99 METABOLITE STANDARDS)
	Itaconic acid	C5H6O4	129	85.1	6	129	41.3	12	HMDB0002092	C00490	MetaSci (HML – COMPLETE HML12.99 METABOLITE STANDARDS)
	Ketoisovaleric acid	C5H8O3	115	71.2	4	115			HMDB0000019	C00141	ID based on MS/MS fragmentation match
	Ketovaleric acid	C5H8O3	115	71.2	4	115			HMDB0001865	C06255	ID based on MS/MS fragmentation match
	Kynurenic acid	C10H7NO3	188	144.1	17	188	66.1	57	HMDB0000715	C01717	MetaSci (HML – COMPLETE HML12.99 METABOLITE STANDARDS)
	L-Arginine	C6H14N4O2	173.1	156	8	173.1	131	11	HMDB0000517	C00062	MetaSci (HML – COMPLETE HML12.99 METABOLITE STANDARDS)
	L-Asparagine	C4H8N2O3	131	113	4	131	70	12	HMDB0000168	C00152	MetaSci (HML – COMPLETE HML12.99 METABOLITE STANDARDS)
	L-Aspartic acid	C4H7NO4	132	88	10	132	71	14	HMDB0000191	C00049	MetaSci (HML – COMPLETE HML12.99 METABOLITE STANDARDS)
	L-Citrulline	C6H13N3O3	174.1	131	8	174.1	42.2	48	HMDB0000904	C00327	MetaSci (HML – COMPLETE HML12.99 METABOLITE STANDARDS)
	L-Cystathionine	C7H14N2O4S	221.1	134	8	221.1	120	9	HMDB0000099	C02291	ID based on MS/MS fragmentation match
	L-Cysteic acid	C3H7NO5S	168	151	13	168	81	21	HMDB0002757	C00506	MetaSci (HML – COMPLETE HML12.99 METABOLITE STANDARDS)
	L-Cystine	C6H12N2O4S2	239	120	4	239	74.1	20	HMDB0000192	C00491	MetaSci (HML – COMPLETE HML12.99 METABOLITE STANDARDS)
	L-Dihydroorotic acid	C5H6N2O4	157	113	5	157	42.2	30	HMDB0000528	C00337	MetaSci (HML – COMPLETE HML12.99 METABOLITE STANDARDS)
	L-Glutamic acid	C5H9NO4	146	128	8	146	102	11	HMDB0000148	C00025	MetaSci (HML – COMPLETE HML12.99 METABOLITE STANDARDS)
	L-Glutamine	C5H10N2O3	145.1	127	7	145.1	109	10	HMDB0000641	C00064	MetaSci (HML – COMPLETE HML12.99 METABOLITE STANDARDS)
	L-Glutathione oxidized	C20H32N6O12S2	611.1	306.1	24	611.1	272.1	28	HMDB0003337	C00127	MetaSci (HML – COMPLETE HML12.99 METABOLITE STANDARDS)
	L-Glutathione reduced	C10H17N3O6S	306.1	272.1	9	306.1	143.1	17	HMDB0000125	C00051	MetaSci (HML – COMPLETE HML12.99 METABOLITE STANDARDS)
	L-Gulonolactone	C6H10O6	177	58.9	22	177	158.9	7	HMDB0003466	C01040	MetaSci (HML – COMPLETE HML12.99 METABOLITE STANDARDS)
	L-Histidine	C6H9N3O2	154.1	137	12	154.1	93.1	16	HMDB0000177	C00135	MetaSci (HML – COMPLETE HML12.99 METABOLITE STANDARDS)
	L-Homocysteine	C4H9NO2S	134	116.9	8	134			HMDB0000742	C00155	MetaSci (HML – COMPLETE HML12.99 METABOLITE STANDARDS)
	L-Homocystine	C8H16N2O4S2	267	132	8	267	115	16	HMDB0000575	C01817	MetaSci (HML – COMPLETE HML12.99 METABOLITE STANDARDS)
	L-Hydroxyglutaric acid	C5H8O5	147	128.9	7	147	85.1	13	HMDB0000694	C03196	ID based on MS/MS fragmentation match
	L-Isoleucine	C6H13NO2	130	45	16	130			HMDB0000172	C00407	MetaSci (HML – COMPLETE HML12.99 METABOLITE STANDARDS)
	L-Kynurenine	C10H12N2O3	207.1	190	4	207.1	144	20	HMDB0000684	C00328	MetaSci (HML – COMPLETE HML12.99 METABOLITE STANDARDS)
	L-Leucine	C6H13NO2	130	45	16	130			HMDB0000687	C00123	MetaSci (HML – COMPLETE HML12.99 METABOLITE STANDARDS)
	L-Malic acid	C4H6O5	133	115	8	133	71.1	14	HMDB0000156	C00149	MetaSci (HML – COMPLETE HML12.99 METABOLITE STANDARDS)
	L-Methionine	C5H11NO2S	148	100	6	148	47.2	12	HMDB0000696	C00073	MetaSci (HML – COMPLETE HML12.99 METABOLITE STANDARDS)
	L-Phenylalanine	C9H11NO2	164.1	147	9	164.1	103	9	HMDB0000159	C00079	MetaSci (HML – COMPLETE HML12.99 METABOLITE STANDARDS)
	L-Proline	C5H9NO2	114	68.1	12	114	45.2	12	HMDB0000162	C00148	MetaSci (HML – COMPLETE HML12.99 METABOLITE STANDARDS)
	L-Pyroglutamic acid	C5H7NO3	128	84.1	9	128	82.1	17	HMDB0000267	C01879	MetaSci (HML – COMPLETE HML12.99 METABOLITE STANDARDS)
	L-Serine	C3H7NO3	104	74.1	8	104			HMDB0000187	C00065	MetaSci (HML – COMPLETE HML12.99 METABOLITE STANDARDS)
	L-Threonine	C4H9NO3	118	74.1	9	118			HMDB0000167	C00188	MetaSci (HML – COMPLETE HML12.99 METABOLITE STANDARDS)
	L-Tryptophan	C11H12N2O2	203.1	116	14	203.1	74.1	14	HMDB0000929	C00078	MetaSci (HML – COMPLETE HML12.99 METABOLITE STANDARDS)
	L-Tyrosine	C9H11NO3	180	119	15	180	93	12	HMDB0000158	C00082	MetaSci (HML – COMPLETE HML12.99 METABOLITE STANDARDS)
	Lactic acid	C3H6O3	89	45.3	9	89	43.3	10	HMDB0000190	C00186	MetaSci (HML – COMPLETE HML12.99 METABOLITE STANDARDS)
	Lipoamide	C8H15NOS2	204.1	158	4	204.1	64.1	20	HMDB0000962	C00248	MetaSci (HML – COMPLETE HML12.99 METABOLITE STANDARDS)
	Lysine	C6H14N2O2	145.1	45.1	15	145.1	97	15	HMDB0000182	C00047	MetaSci (HML – COMPLETE HML12.99 METABOLITE STANDARDS)
	Maleic acid	C4H4O4	115	71.2	7	115	27.3	15	HMDB0000176	C01384	MetaSci (HML – COMPLETE HML12.99 METABOLITE STANDARDS)
	Malonic acid	C3H4O4	103	59.2	7	103	41.3	32	HMDB0000691	C00383	MetaSci (HML – COMPLETE HML12.99 METABOLITE STANDARDS)
	Melatonin	C13H16N2O2	231.1	216.1	15	231.1	114.1	30	HMDB0001389	C01598	MetaSci (HML – COMPLETE HML12.99 METABOLITE STANDARDS)
	Methionine Sulfoxide	C5H11NO3S	164	62.9	10	164	100	10	HMDB0002005	C02989	MetaSci (HML – COMPLETE HML12.99 METABOLITE STANDARDS)
	Mevalonic acid	C6H12O4	147.1	128.9	8	147.1	103.1	11	HMDB0000227	C00418	MetaSci (HML – COMPLETE HML12.99 METABOLITE STANDARDS)
	Mevalonic acid 5-phosphate	C6H13O7P	227	97	12	227	79	40	HMDB0001343	C01107	ID based on MS/MS fragmentation match
	Mevalonolactone	C6H10O3	189.1	59.1	6	189.1			HMDB0006024	C00461	ID based on MS/MS fragmentation match
	Myristic acid	C14H28O2	227.202	227.202	10	227.202			HMDB0000806	C06424	MetaSci (HML – COMPLETE HML12.99 METABOLITE STANDARDS)
	N-Acetyl D-galactosamine	C8H15NO6	220.1	119	0	220.1			HMDB0000212	C01132	MetaSci (HML – COMPLETE HML12.99 METABOLITE STANDARDS)
	N-Acetyl-D-glucosamine 6-phosphate	C8H16NO9P	300	97	18	300	79	48	HMDB0002817	C00357	MetaSci (HML – COMPLETE HML12.99 METABOLITE STANDARDS)
	N-Acetyl-DL-Serine	C5H9NO4	146	116.1	9	146	74.1	13	HMDB0002931	C01046	MetaSci (HML – COMPLETE HML12.99 METABOLITE STANDARDS)
	N-Acetyl-L-Aspartic Acid	C6H9NO5	174	88.1	17	174	130.1	9	HMDB00812	C01042	MetaSci (HML – COMPLETE HML12.99 METABOLITE STANDARDS)
	N-Acetylglutamic acid	C7H11NO5	188.1	128	10	188.1	102	16	HMDB0001138	C00624	MetaSci (HML – COMPLETE HML12.99 METABOLITE STANDARDS)
	N-Acetylneuraminic acid	C11H19NO9	308.1	169.9	10	308.1	87	14	HMDB0000230	C19910	MetaSci (HML – COMPLETE HML12.99 METABOLITE STANDARDS)
	N-Carbamoyl-DL-aspartic acid	C5H8N2O5	175	132	7	175	88.1	19	HMDB0000828	C00438	MetaSci (HML – COMPLETE HML12.99 METABOLITE STANDARDS)
	N-Carbamyl-L-glutamic acid	C6H10N2O5	189.1	146	7	189.1	102.1	20	HMDB0062795	C00624	MetaSci (HML – COMPLETE HML12.99 METABOLITE STANDARDS)
	N-Formyl-L-Tyrosine	C10H11NO4	208.1	164	7	208.1	107	12	HMDB0033037	C02700	ID based on MS/MS fragmentation match
	N-Methyl-D-Aspartic acid	C5H9NO4	146	115.1	9	146	71	13	HMDB0002393	C12269	MetaSci (HML – COMPLETE HML12.99 METABOLITE STANDARDS)
	N2-Acetylornithine	C7H14N2O3	173.1	131	9	173.1	129.1	9	HMDB0003357	C00437	MetaSci (HML – COMPLETE HML12.99 METABOLITE STANDARDS)
	NAD+	C21H27N7O14P2	662.1	540	12	662.1	327.9	36	HMDB0000902	C00003	MetaSci (HML – COMPLETE HML12.99 METABOLITE STANDARDS)
	NADH	C21H29N7O14P2	664.1	408	37	664.1	346	37	HMDB0001487	C00004	MetaSci (HML – COMPLETE HML12.99 METABOLITE STANDARDS)
	NADP+	C21H28N7O17P3	742.1	620	13	742.1	408	37	HMDB0000217	C00006	MetaSci (HML – COMPLETE HML12.99 METABOLITE STANDARDS)
	NADPH	C21H30N7O17P3	744.1	664.1	41	744.1	408	41	HMDB0000221	C00005	MetaSci (HML – COMPLETE HML12.99 METABOLITE STANDARDS)
	Nicotinamide	C6H6N2O	121	78.2	17	121	42.2	13	HMDB0001406	C00153	MetaSci (HML – COMPLETE HML12.99 METABOLITE STANDARDS)
	Nicotinic acid	C6H5NO2	122	78.1	11	122	51.2	32	HMDB0001488	C00253	MetaSci (HML – COMPLETE HML12.99 METABOLITE STANDARDS)
	Nicotinic acid mononucleotide	C11H14NO9P	334	289.9	4	334	79	40	HMDB0001132	C01185	ID based on MS/MS fragmentation match
	O-Hydroxy hippuric acid	C9H9NO4	194	150	11	194	121	22	HMDB0000840	C07588	ID based on MS/MS fragmentation match
	o-Phospho-L-Serine	C3H8NO6P	184	97	13	184	79	36	HMDB0000272	C01005	MetaSci (HML – COMPLETE HML12.99 METABOLITE STANDARDS)
	O-Phosphorylethanolamine	C2H8NO4P	140	79	14	140	63	38	HMDB0000224	C00346	MetaSci (HML – COMPLETE HML12.99 METABOLITE STANDARDS)
	O-Succinyl-L-homoserine	C8H13NO6	218.1	118	0	218.1	117	7	HMDB0255868	C01118	ID based on MS/MS fragmentation match
	Oleic acid	C18H34O2	281.249	281.249	10	281.249			HMDB0000207	C00712	MetaSci (HML – COMPLETE HML12.99 METABOLITE STANDARDS)
	Orotic acid	C5H4N2O4	155	42	26	155	40	44	HMDB0000226	C00295	MetaSci (HML – COMPLETE HML12.99 METABOLITE STANDARDS)
	Oxamic acid	C2H3NO3	88	44.3	6	88	42.3	12	HMDB0002329	C00209	MetaSci (HML – COMPLETE HML12.99 METABOLITE STANDARDS)
	Palmitoleic acid	C16H30O2	253.217	253.217	10	253.217			HMDB0003229	C08362	MetaSci (HML – COMPLETE HML12.99 METABOLITE STANDARDS)
	Phenylpyruvic acid	C9H8O3	163	91.1	6	163			HMDB0000205	C00166	MetaSci (HML – COMPLETE HML12.99 METABOLITE STANDARDS)
	Phosphoenolpyruvic acid	C3H5O6P	167	79	12	167			HMDB0000263	C00074	MetaSci (HML – COMPLETE HML12.99 METABOLITE STANDARDS)
	Prephenic acid	C10H10O6	225	101	9	225			HMDB0012283	C00254	MetaSci (HML – COMPLETE HML12.99 METABOLITE STANDARDS)
	Pyridoxal	C8H9NO3	166.1	138	12	166.1	108	18	HMDB0001545	C00250	MetaSci (HML – COMPLETE HML12.99 METABOLITE STANDARDS)
	Pyridoxal 5-phosphate	C8H10NO6P	246	79	30	246			HMDB0001491	C00018	MetaSci (HML – COMPLETE HML12.99 METABOLITE STANDARDS)
	Pyridoxamine	C8H12N2O2	167.1	122	18	167.1	121	22	HMDB0001431	C00534	MetaSci (HML – COMPLETE HML12.99 METABOLITE STANDARDS)
	Pyridoxine	C8H11NO3	168.1	166	9	168.1	122.1	17	HMDB0000239	C00314	MetaSci (HML – COMPLETE HML12.99 METABOLITE STANDARDS)
	Pyruvic acid	C3H4O3	87	43.2	4	87			HMDB0000243	C00022	MetaSci (HML – COMPLETE HML12.99 METABOLITE STANDARDS)
	Quinic acid	C7H12O6	191.1	93.1	24	191.1	85.1	25	HMDB0003072	C00296	MetaSci (HML – COMPLETE HML12.99 METABOLITE STANDARDS)
	Quinolinic acid	C7H5NO4	166	122	6	166	78.1	13	HMDB0000232	C03722	MetaSci (HML – COMPLETE HML12.99 METABOLITE STANDARDS)
	Riboflavin	C17H20N4O6	375.1	255	14	375.1	212	28	HMDB0000244	C00255	MetaSci (HML – COMPLETE HML12.99 METABOLITE STANDARDS)
	Riboflavin 5-monophosphate	C17H21N4O9P	455.1	212.9	20	455.1	199	20	HMDB0001520	C00061	MetaSci (HML – COMPLETE HML12.99 METABOLITE STANDARDS)
	Ribonic acid gamma lactone	C5H8O5	147	99	8	147	59.2	16	HMDB0001900	C02674	ID based on MS/MS fragmentation match
	S-2-Aminoethyl-L-cysteine	C5H12N2O2S	163.1	76.1	10	163.1	33.2	28	HMDB0033518	C01166	ID based on MS/MS fragmentation match
	S-5-Adenosyl-L-homocysteine	C14H20N6O5S	383.1	248	13	383.1	134	24	HMDB0000939	C00021	Cayman Chemicals (13603)
	Saccharin	C7H5NO3S	182	42	21	182	106	17	HMDB0029723	C12283	MetaSci (HML – COMPLETE HML12.99 METABOLITE STANDARDS)
	Salicylic acid	C7H6O3	137	93.1	17	137	65.2	33	HMDB0001895	C00805	MetaSci (HML – COMPLETE HML12.99 METABOLITE STANDARDS)
	Shikimic acid	C7H10O5	173	111	7	173	93.1	16	HMDB0003070	C00493	MetaSci (HML – COMPLETE HML12.99 METABOLITE STANDARDS)
	Sorbitol	C6H14O6	181.1	89	20	181.1	84.9	22	HMDB0000247	C00794	MetaSci (HML – COMPLETE HML12.99 METABOLITE STANDARDS)
	Succinic acid	C4H6O4	117	99	8	117	73.1	10	HMDB0000254	C00042	MetaSci (HML – COMPLETE HML12.99 METABOLITE STANDARDS)
	Succinic acid semialdehyde	C4H6O3	101	57.2	7	101			HMDB0001259	C00232	ID based on MS/MS fragmentation match
	Succinyl-CoA	C25H40N7O19P3S	866.1	408.1	45	866.1	786.2	40	HMDB0001022	C00091	Sigma-Aldrich (S1129)
	Sucralose	C12H19Cl3O8	395	359	10	395	35	20	HMDB0031554	C12285	MetaSci (HML – COMPLETE HML12.99 METABOLITE STANDARDS)
	Taurine	C2H7NO3S	124	80	24	124			HMDB0000251	C00245	MetaSci (HML – COMPLETE HML12.99 METABOLITE STANDARDS)
	Taurocholic acid	C26H45NO7S	514.3	514	50	514.3			HMDB0000036	C05122	MetaSci (HML – COMPLETE HML12.99 METABOLITE STANDARDS)
	Thiamine	C12H17N4OS	264.1	234	6	264.1	148	18	HMDB0000235	C00378	MetaSci (HML – COMPLETE HML12.99 METABOLITE STANDARDS)
	Threonic acid	C4H8O5	135	74.9	12	135	56.9	17	HMDB0000943	C01620	MetaSci (HML – COMPLETE HML12.99 METABOLITE STANDARDS)
	Thymidine	C10H14N2O5	241.1	151	6	241.1	42.2	16	HMDB0000273	C00214	MetaSci (HML – COMPLETE HML12.99 METABOLITE STANDARDS)
	Thymine	C5H6N2O2	125	42.2	14	125			HMDB0000262	C00178	MetaSci (HML – COMPLETE HML12.99 METABOLITE STANDARDS)
	Total Aldopentose	C5H10O5	149.1	71	4	149.1	89	4			MetaSci (HML – COMPLETE HML12.99 METABOLITE STANDARDS)
	Total Disaccharide	C12H22O11	341	89	12	341	179	4			MetaSci (HML – COMPLETE HML12.99 METABOLITE STANDARDS)
	Total Hexose	C6H12O6	179.1	59.2	4	179.1	71	4			MetaSci (HML – COMPLETE HML12.99 METABOLITE STANDARDS)
	Total Trisaccharide	C18H32O16	503.2	89.1	33	503.2	221	33			MetaSci (HML – COMPLETE HML12.99 METABOLITE STANDARDS)
	trans-4-Hydroxy-L-proline	C5H9NO3	130.1	128	12	130.1	66	16	HMDB0000725	C01157	MetaSci (HML – COMPLETE HML12.99 METABOLITE STANDARDS)
	trans-Aconitic acid	C6H6O6	173	129	4	173	85.1	10	HMDB0000958	C02341	MetaSci (HML – COMPLETE HML12.99 METABOLITE STANDARDS)
	trans-trans Muconic acid	C6H6O4	141	53.3	8	141			HMDB0002349	C02480	MetaSci (HML – COMPLETE HML12.99 METABOLITE STANDARDS)
	Trehalose 6-phosphate	C12H23O14P	421.1	241	27	421.1			HMDB0001124	C00689	ID based on MS/MS fragmentation match
	Trigonelline	C7H7NO2	136	92.1	9	136	25.3	17	HMDB0000875	C01004	MetaSci (HML – COMPLETE HML12.99 METABOLITE STANDARDS)
	Tryptophanol	C10H11NO	160.1	142.1	16	160.1	130.1	14	HMDB0003447	C00955	MetaSci (HML – COMPLETE HML12.99 METABOLITE STANDARDS)
	Undecanoic acid	C11H22O2	185.155	185.155	10	185.155			HMDB0000947	C17715	MetaSci (HML – COMPLETE HML12.99 METABOLITE STANDARDS)
	Uracil	C4H4N2O2	111	42.2	14	111			HMDB0000300	C00106	MetaSci (HML – COMPLETE HML12.99 METABOLITE STANDARDS)
	Uric acid	C5H4N4O3	167	124	13	167	42.3	26	HMDB0000289	C00366	MetaSci (HML – COMPLETE HML12.99 METABOLITE STANDARDS)
	Uridine	C9H12N2O6	243.1	200	6	243.1	110	12	HMDB0000296	C00299	MetaSci (HML – COMPLETE HML12.99 METABOLITE STANDARDS)
	Uridine 5-diphosphate	C9H14N2O12P2	403	158.9	28	403	79	48	HMDB0000295	C00015	MetaSci (HML – COMPLETE HML12.99 METABOLITE STANDARDS)
	Uridine 5-diphosphoglucose	C15H24N2O17P2	565	384.9	29	565	322.9	24	HMDB0000302	C00052	MetaSci (HML – COMPLETE HML12.99 METABOLITE STANDARDS)
	Uridine 5-monophosphate	C9H13N2O9P	323	97	24	323	79.1	48	HMDB0000288	C00105	MetaSci (HML – COMPLETE HML12.99 METABOLITE STANDARDS)
	Uridine 5-triphosphate	C9H15N2O15P3	483	385	20	483	158.9	36	HMDB0000285	C00075	MetaSci (HML – COMPLETE HML12.99 METABOLITE STANDARDS)
	Uridine diphosphate-N-acetylglucosamine	C17H27N3O17P2	606.1	385	36	606.1	272.9	35	HMDB0000290	C00043	MetaSci (HML – COMPLETE HML12.99 METABOLITE STANDARDS)
	Vanillic acid	C8H8O4	167	123	9	167	108	18	HMDB0000484	C06672	MetaSci (HML – COMPLETE HML12.99 METABOLITE STANDARDS)
	Vanillylmandelic acid	C9H10O5	197	138.1	9	197	137	25	HMDB0000291	C05584	MetaSci (HML – COMPLETE HML12.99 METABOLITE STANDARDS)
	Xanthine	C5H4N4O2	151	108	16	151	42.2	24	HMDB0000292	C00385	MetaSci (HML – COMPLETE HML12.99 METABOLITE STANDARDS)
	Xanthosine	C10H12N4O6	283.1	151	18	283.1	108	40	HMDB0000299	C01762	MetaSci (HML – COMPLETE HML12.99 METABOLITE STANDARDS)
	Xanthurenic acid	C10H7NO4	204	160	17	204	116.1	29	HMDB0000881	C02470	MetaSci (HML – COMPLETE HML12.99 METABOLITE STANDARDS)
	Xylitol	C5H12O5	151.1	89	8	151.1	71	8	HMDB0002917	C00379	MetaSci (HML – COMPLETE HML12.99 METABOLITE STANDARDS)
